# Early-life nutrition interacts with developmental genes to shape the brain and sleep behavior in *Drosophila melanogaster*

**DOI:** 10.1101/2020.06.28.175356

**Authors:** Gonzalo H. Olivares, Franco Núñez-Villegas, Noemi Candia, Karen Oróstica, Franco Vega-Macaya, Nolberto Zúñiga, Cristian Molina, Trudy F. C. Mackay, Ricardo A. Verdugo, Patricio Olguín

## Abstract

The mechanisms by which the genotype interacts with nutrition during development to contribute to the variation of complex behaviors and brain morphology of adults are not well understood. Here we use the *Drosophila* Genetic Reference Panel to identify genes and pathways underlying these interactions in sleep behavior and mushroom body morphology. We show that early-life nutritional restriction has genotype-specific effects on variation in sleep behavior and brain morphology. We mapped genes associated with sleep sensitivity to early-life nutrition, which were enriched for protein-protein interactions responsible for translation, endocytosis regulation, ubiquitination, lipid metabolism, and neural development. By manipulating the expression of candidate genes in the mushroom bodies and all neurons, we confirm that genes regulating neural development, translation and insulin signaling contribute to the variable response of sleep and brain morphology to early-life nutrition. We show that the interaction between differential expression of candidate genes with nutritional restriction in early life resides in the mushroom bodies or other neurons, and that these effects are sex specific. Natural variation in genes that control the systemic response to nutrition and brain development and function interact with early-life nutrition in different types of neurons to contribute to the variation of brain morphology and adult sleep behavior.
