## Supplementary Tables for "Early-life nutrition interacts with developmental genes to shape the brain and sleep behavior in *Drosophila melanogaster*": S2_Table_new.xlsx

### Sheet: (A) Sleep female normal
S2 Table. DGRP line means for all sleep traits. (A) Sleep traits from females reared on Normal food. (B) Sleep traits from females reared on Restricted food. (C) Sleep traits from males reared on Normal food. (D) Sleep traits from males reared on Restricted food. F: female; M: male; N: normal; R: restricted.
Line	Line Number	Sex	Food	Total sleep (min)	Day sleep (min)	Night sleep (min)	Waking activity (counts/min)	Day average bout length (min)	Day bout number (sleep bouts/day)	Night average bout length (min)	Night bout number (sleep bouts/day)	Latency (min)
DGRP-129	129	F	N	902.568	275.159	627.409	1.23939	10.4298	25.6818	54.1199	14.9318	11.0909
DGRP-149	149	F	N	946	286.348	659.652	1.39063	11.9752	22.5	92.4243	10.3043	10.6957
DGRP-176	176	F	N	620.643	164.714	455.929	1.18734	10.8931	12.5	35.3066	16.7143	61.8333
DGRP-177	177	F	N	688.167	164.167	524	1.39741	10.4487	11.3333	55.8343	14.1667	36.25
DGRP-181	181	F	N	938.271	374.708	563.562	1.07767	19.5715	20.4167	70.997	11.0417	49.4167
DGRP-195	195	F	N	1174.8	533.182	641.614	1.55141	28.7974	21.0909	50.9499	16.3409	22.2727
DGRP-208	208	F	N	570.117	141.217	428.9	1.88567	13.3183	9.76667	22.8135	20.9667	41.5167
DGRP-228	228	F	N	1214.39	521.429	692.964	0.875565	22.23	26.3929	124.441	6.96429	8.28571
DGRP-229	229	F	N	572.521	131.104	441.417	1.06083	7.46188	15.8125	44.4329	16.8125	73.125
DGRP-28	28	F	N	555.5	108.844	446.656	1.30452	9.14622	11.7188	33.128	15.5938	30.8438
DGRP-301	301	F	N	726.656	233.969	492.688	1.41663	10.2931	21.0156	39.431	18.1562	74.3281
DGRP-303	303	F	N	723.964	257.286	466.679	1.28462	10.0785	24.1071	29.4836	20	29.8214
DGRP-304	304	F	N	443.812	137	306.812	1.63664	11.5373	12.0833	34.4429	10.5	111.104
DGRP-306	306	F	N	729.25	164.453	564.797	1.45321	9.42614	15.4844	55.7026	12.9531	21.9062
DGRP-307	307	F	N	591.188	164.125	427.062	1.56492	16.1185	11.5	47.7373	12.5625	66.25
DGRP-313	313	F	N	842.318	271.705	570.614	1.56734	13.1041	19.1591	77.4202	17	18.2727
DGRP-315	315	F	N	811.812	282.875	528.938	1.75805	30.4982	11	34.7202	17	41
DGRP-319	319	F	N	917.079	364.026	553.053	0.985026	15.5565	25.3684	75.1972	11.7895	28.0789
DGRP-321	321	F	N	625.562	147.219	478.344	1.19781	15.9201	11.125	50.3742	14.625	56.1562
DGRP-324	324	F	N	685.045	205.227	479.818	1.76218	14.5559	13.2727	32.5343	18.0682	41.6136
DGRP-350	350	F	N	910.286	315.214	595.071	1.17619	20.487	18.9286	116.748	10.2857	34.8571
DGRP-357	357	F	N	221.292	39.1042	182.188	1.78982	5.93123	4.60417	13.2977	14.2708	145.312
DGRP-358	358	F	N	692.318	257.455	434.864	1.08771	13.5637	19.4545	29.4151	18.9318	47.6591
DGRP-360	360	F	N	591.022	215.109	375.913	1.41394	11.6715	17.3261	17.7536	22.6304	31.8261
DGRP-362	362	F	N	1006.25	436.708	569.542	1.02212	16.0179	28.8125	44.3411	16.7083	25.125
DGRP-365	365	F	N	464.391	266.652	197.739	1.25469	11.5179	23.3696	21.3427	14.4783	105.913
DGRP-371	371	F	N	736.614	188.25	548.364	1.31562	12.2095	14.2955	60.1721	12.9318	35.6818
DGRP-375	375	F	N	762.348	391.804	370.543	1.18997	17.0469	24.6522	19.3291	22.2174	59.2174
DGRP-379	379	F	N	1046.22	425.293	620.931	1.04158	16.4542	29.2241	66.7076	13.2414	25.9655
DGRP-380	380	F	N	753.233	265.2	488.033	1.93136	14.7478	18.7333	54.9165	14.2	48.7
DGRP-385	385	F	N	914.761	368.87	545.891	0.880684	15.6515	25.3261	63.6528	20.087	29.4783
DGRP-391	391	F	N	402.455	61.6136	340.841	1.31221	6.9578	7.31818	14.6498	23.75	75.5
DGRP-392	392	F	N	703.359	156.516	546.844	1.27314	7.9755	17.4062	54.8013	19.9375	33.2188
DGRP-399	399	F	N	589.75	237.516	352.234	1.13172	10.1226	23.7344	27.7149	15.5938	63.5469
DGRP-40	40	F	N	766.935	309.196	457.739	1.21173	21.1994	16.1522	49.7357	15.5435	61.7826
DGRP-409	409	F	N	873.969	348.188	525.781	1.17024	14.2019	25.3438	29.9811	21.5	29.3438
DGRP-427	427	F	N	908.273	329.386	578.886	1.23039	19.2597	19.1818	66.9087	15.1818	29.2955
DGRP-437	437	F	N	461.581	147.581	314	1.48022	9.42325	13.4032	20.3944	17.1935	101.161
DGRP-439	439	F	N	893.875	377.375	516.5	1.56763	22.901	17.25	64.7952	23.75	22.125
DGRP-441	441	F	N	833.241	282.293	550.948	1.0317	14.067	21.8448	43.9241	17.7586	17.4483
DGRP-443	443	F	N	791.37	223.674	567.696	1.18902	10.4741	20.0652	60.8468	15.7826	25.1304
DGRP-486	486	F	N	710.344	300.219	410.125	1.04293	21.3918	16.5781	31.1718	17.5	26.5938
DGRP-491	491	F	N	1111.66	480.114	631.545	1.03942	26.5854	21.5909	116.745	8.31818	15.8182
DGRP-508	508	F	N	968.125	412.75	555.375	1.22662	17.1918	27.125	36.5455	18.125	23.5208
DGRP-509	509	F	N	1274.29	587.214	687.071	0.940231	37.5764	16.2857	132.038	7.71429	8.85714
DGRP-517	517	F	N	586.391	159.344	427.047	1.67031	10.4636	14.8594	23.5814	19.5469	43.6875
DGRP-555	555	F	N	737.705	241.955	495.75	1.1399	11.9997	20.2273	26.4085	20.9318	32.8636
DGRP-57	57	F	N	727.375	86.5833	640.792	1.49747	18.3889	5.625	185.753	6.35417	30.5625
DGRP-584	584	F	N	704.531	205.031	499.5	1.27416	8.12639	23.75	32.1464	19.4375	25.875
DGRP-59	59	F	N	576.629	232.5	344.129	1.15085	15.9197	13.5484	17.7652	23.0645	50.0161
DGRP-639	639	F	N	1239.5	547.188	692.312	1.38623	20.5987	28.375	198.265	7	6.9375
DGRP-703	703	F	N	698.703	354.703	344	1.59433	14.3758	25.2812	18.5095	19.625	53.1094
DGRP-705	705	F	N	1073.76	418.043	655.717	1.51104	31.4756	16.6087	113.573	8.82609	22.2174
DGRP-707	707	F	N	777.295	294.795	482.5	1.21278	14.5779	21.5227	62.0544	13.3864	30.5909
DGRP-712	712	F	N	592.896	230	362.896	1.28389	30.0518	13.8958	48.9158	19.125	41.0208
DGRP-714	714	F	N	981.125	405.656	575.469	1.46476	17.7798	24.3125	71.2071	18.875	30
DGRP-730	730	F	N	1008.64	420.571	588.071	1.84632	15.7831	27.0714	29.5039	21.8571	2.21429
DGRP-732	732	F	N	671.978	259.435	412.543	1.1834	13.2744	19.6739	31.79	15.1304	60.413
DGRP-765	765	F	N	569.688	213.812	355.875	1.87637	9.8236	22.125	27.8548	13.4583	143.542
DGRP-774	774	F	N	678.741	282.241	396.5	1.11327	18.0285	25.0517	114.793	17.069	28.0172
DGRP-786	786	F	N	1272.4	587.708	684.688	1.40613	34.3177	18.6667	79.4479	10.6458	4.39583
DGRP-787	787	F	N	916.413	303.762	612.65	0.984888	10.4965	29.175	51.718	15.6	17.25
DGRP-799	799	F	N	745.667	166.396	579.271	1.47312	14.0681	12.0625	234.547	6.5625	25.8958
DGRP-801	801	F	N	1097.52	497.786	599.738	1.07564	17.295	31.0476	48.8179	15.1905	8.69048
DGRP-808	808	F	N	556.646	218.146	338.5	0.924993	9.31093	22.6875	14.6087	25.7917	57.8333
DGRP-820	820	F	N	711.333	239.233	472.1	1.01946	11.9144	19.45	43.367	13.8333	37.5167
DGRP-843	843	F	N	864.5	264.167	600.333	1.02165	14.1827	18.6333	52.962	15.5333	15.6667
DGRP-852	852	F	N	809.159	369.409	439.75	1.25313	25.5366	17.4091	70.7356	13.1591	90.9773
DGRP-859	859	F	N	962.565	350.022	612.543	1.68114	24.6472	16.5	81.5643	10.6739	20.7174
DGRP-861	861	F	N	814.143	284	530.143	1.14213	15.2491	17.4286	74.387	13.7143	26.7143
DGRP-900	900	F	N	470.656	194.625	276.031	0.91515	8.54121	23	11.5615	24.4375	69.9062
DGRP-91	91	F	N	882.231	351.923	530.308	1.20601	12.345	26.9231	41.2223	15.8462	27.1923
DGRP-913	913	F	N	609.571	219.143	390.429	1.04482	9.81875	21.9643	23.1388	17.8929	66.8571

### Sheet: (B) Sleep female restricted
Line	Line Number	Sex	Food	Total sleep (min)	Day sleep (min)	Night sleep (min)	Waking activity (counts/min)	Day average bout length (min)	Day bout number (sleep bouts/day)	Night average bout length (min)	Night bout number (sleep bouts/day)	Latency (min)
DGRP-129	129	F	R	756.104	166.438	589.667	1.12347	9.66182	16.3125	54.4196	13.4792	16
DGRP-149	149	F	R	827.729	209.667	618.062	1.22704	8.82004	21.8333	64.0261	11.9167	15.3542
DGRP-176	176	F	R	706.25	157.175	549.075	1.13344	9.36796	15.725	65.6426	14.775	28.475
DGRP-177	177	F	R	692.188	191.562	500.625	1.27013	12.1944	13.8125	41.029	17.875	35.5625
DGRP-181	181	F	R	835.292	288.146	547.146	1.1464	16.3782	18.2083	63.7315	11.4583	53.3542
DGRP-195	195	F	R	1059.92	460.875	599.042	1.3624	27.0457	19.3333	36.7059	21.7292	29.9167
DGRP-208	208	F	R	537.433	111.85	425.583	1.70571	10.2147	9.8	43.7316	21.0833	36.2167
DGRP-228	228	F	R	985.812	306.906	678.906	0.865358	12.6809	24.25	118.294	7.34375	14.25
DGRP-229	229	F	R	698.938	171.042	527.896	1.09765	8.90864	17.4375	50.4935	14.7292	46.8542
DGRP-28	28	F	R	460.286	110	350.286	1.28089	7.87071	13.8571	21.7229	18.0714	29.5714
DGRP-301	301	F	R	667.871	103.645	564.226	1.39469	8.67517	11.4194	115.883	9.24194	57
DGRP-303	303	F	R	509.375	145.938	363.438	1.45192	7.58315	16.4062	32.2491	13.6562	60.5625
DGRP-304	304	F	R	524.935	204.457	320.478	1.73224	15.1179	13.1087	38.8627	10.6522	129.761
DGRP-306	306	F	R	881.188	281.922	599.266	1.41025	13.5771	20.0312	64.5353	11.5156	19.5469
DGRP-307	307	F	R	604.188	204.125	400.062	1.78743	19.5945	12.25	45.5996	11.9375	90.3125
DGRP-313	313	F	R	837.087	249.543	587.543	1.33961	18.2802	15.1304	88.8211	13.6739	27
DGRP-315	315	F	R	844.625	296.062	548.562	1.5231	19.211	16.4375	50.6209	17.8125	30
DGRP-319	319	F	R	906.908	340.342	566.566	1.09029	18.2467	21.1316	74.0839	12.3158	24.5395
DGRP-321	321	F	R	707.156	143.469	563.688	1.31368	16.5579	8.96875	73.4413	11.4062	38.7188
DGRP-324	324	F	R	653.708	160.083	493.625	1.63441	10.1408	14.5625	32.7065	18.1667	35.375
DGRP-350	350	F	R	930.25	362.125	568.125	1.24186	22.3692	18.0625	50.6411	15.5625	35.8125
DGRP-357	357	F	R	621.229	119.104	502.125	1.83597	9.52013	10.4375	52.1989	16.5417	68.1458
DGRP-358	358	F	R	755.208	249.208	506	0.942928	11.447	22.2292	32.0466	18.75	33.5833
DGRP-360	360	F	R	632.341	225.25	407.091	1.40039	12.6809	18.3636	26.9523	19.0909	34.0227
DGRP-362	362	F	R	915.75	404.708	511.042	1.05265	14.4727	29.2292	41.9712	17.6042	51.8958
DGRP-365	365	F	R	443.217	287.087	156.13	1.30435	11.691	25.1522	15.6635	11.6304	136.065
DGRP-371	371	F	R	541.705	100.091	441.614	1.10591	7.0137	11.25	45.5312	10.8636	69.25
DGRP-375	375	F	R	831.587	373.696	457.891	1.1176	15.6384	25.4783	27.4305	22.5217	33.6087
DGRP-379	379	F	R	1012.02	376.383	635.633	1.05276	20.4377	20.1833	150.618	8.68333	31.8333
DGRP-380	380	F	R	825.167	235.25	589.917	1.53028	12.7822	18.7833	111.606	9.83333	41.3167
DGRP-385	385	F	R	772.229	264.021	508.208	0.934317	11.4091	22.4583	24.105	23.1667	52.8125
DGRP-391	391	F	R	487.543	82.7826	404.761	1.20927	7.3141	9.5	35.8649	19.7174	31.9783
DGRP-392	392	F	R	584.328	130.141	454.188	1.25844	7.73705	15.6875	22.5546	24.125	47.125
DGRP-399	399	F	R	620.948	215.914	405.034	1.1457	21.8137	20.8621	33.2633	16.3966	59.6034
DGRP-40	40	F	R	857.208	289.792	567.417	1.19477	21.6637	16.0625	107.354	12.0208	42.7708
DGRP-409	409	F	R	847.567	316.433	531.133	1.13815	12.3658	25.5667	32.9596	19.3333	29.5
DGRP-427	427	F	R	935.091	319.886	615.205	1.26349	23.17	16.9773	85.5806	12.5227	25.8636
DGRP-437	437	F	R	587.903	187.823	400.081	1.60448	13.6643	12.9355	47.656	13.9839	76.5645
DGRP-439	439	F	R	866.188	337.5	528.688	1.79349	29.1141	17.5	50.9546	14.125	23.5
DGRP-441	441	F	R	841.078	280.391	560.688	1.05059	15.7793	20.1406	77.6627	16.3125	20.625
DGRP-443	443	F	R	898.521	286.771	611.75	1.13678	13.5222	21.5625	66.292	11.8542	20.9167
DGRP-486	486	F	R	822.419	319.355	503.065	1.02879	20.1623	16.9677	47.5367	13.6452	17.0806
DGRP-491	491	F	R	1110.52	470.524	640	1.10535	28.5507	18.4524	144.101	7.54762	18.8333
DGRP-508	508	F	R	955.021	415.896	539.125	1.10389	19.2926	25.3958	40.2962	18.6875	26.6875
DGRP-509	509	F	R	1286.44	594.875	691.562	1.19809	31.003	20.3125	97.0348	10	3.3125
DGRP-517	517	F	R	521.274	126.145	395.129	1.64723	8.57234	12.4194	37.7914	12.5645	42.0968
DGRP-555	555	F	R	587.5	143.119	444.381	1.02004	7.79594	16.7143	19.4561	24.5714	44.0714
DGRP-57	57	F	R	703.435	92.0435	611.391	1.53441	10.4924	8.3913	173.805	5.43478	20.8696
DGRP-584	584	F	R	675.357	169.214	506.143	1.28026	7.54933	21.6071	37.9019	17.4643	31.1071
DGRP-59	59	F	R	657.742	236.839	420.903	1.16638	13.8228	17.2258	55.0699	19.4032	37.6129
DGRP-639	639	F	R	1013.5	361.929	651.571	1.57611	20.2769	20.7143	152.616	13.7143	7.85714
DGRP-703	703	F	R	621.109	273.625	347.484	1.44653	13.8056	20.4062	27.0367	16.375	48.1094
DGRP-705	705	F	R	1087.74	432	655.739	1.38719	42.3657	14.7391	187.516	6.15217	30.8261
DGRP-707	707	F	R	862.174	314.478	547.696	1.23512	20.359	16.7174	52.0305	14.3261	23.6087
DGRP-712	712	F	R	640.792	220.229	420.562	1.44256	21.2984	12.1667	32.8382	16.3542	40.4792
DGRP-714	714	F	R	1034.12	397.25	636.875	1.2854	15.782	26.4688	84.2802	14.7188	20.8125
DGRP-730	730	F	R	820.5	234	586.5	1.39175	9.31598	25.125	51.8244	20.375	6.3125
DGRP-732	732	F	R	834.542	350.438	484.104	1.0907	13.439	26.4167	40.334	15.4375	49.2708
DGRP-765	765	F	R	614.783	231.152	383.63	1.78338	12.3225	17.9348	35.3966	13.5435	111.261
DGRP-774	774	F	R	851.103	344.828	506.276	1.12377	23.1137	21.569	122.479	15.8103	21.8276
DGRP-786	786	F	R	1255.58	571.542	684.042	1.2571	31.5314	20.0208	93.0712	11	4.77083
DGRP-787	787	F	R	918.9	298.714	620.186	0.939968	10.5509	28.3286	49.6605	14.3286	18.8
DGRP-799	799	F	R	793.854	181.833	612.021	1.61034	17.9357	10.2708	246.283	5.125	29.1042
DGRP-801	801	F	R	1059.61	444.795	614.818	0.980927	13.4916	35.1818	72.6995	12.6818	9.61364
DGRP-808	808	F	R	686.864	264	422.864	0.893321	10.2547	24.8409	28.3488	20.9545	53.5
DGRP-820	820	F	R	727.167	219.317	507.85	1.06041	13.5315	16.5667	54.088	12.6333	36.1667
DGRP-843	843	F	R	786.5	180.333	606.167	1.33067	13.815	13.8	56.1986	13.4	17.1
DGRP-852	852	F	R	735.435	368.239	367.196	1.18272	21.0038	19.2174	28.034	16.9783	111.696
DGRP-859	859	F	R	989.413	357.848	631.565	1.55709	21.0304	19.1087	94.6083	12.2609	17.2391
DGRP-861	861	F	R	944.375	374.75	569.625	1.13127	25.607	17.125	60.1238	10.875	23.4375
DGRP-900	900	F	R	393.812	87.0625	306.75	1.16816	7.33472	11.1875	33.925	16.6562	85.5312
DGRP-91	91	F	R	728.964	223.679	505.286	1.13507	9.96806	21.2143	81.4134	12.8571	43.5714
DGRP-913	913	F	R	620.219	213.938	406.281	1.11451	9.90349	20.8438	30.0311	16.875	71.3125

### Sheet: (C) Sleep male normal
Line	Line Number	Sex	Food	Total sleep (min)	Day sleep (min)	Night sleep (min)	Waking activity (counts/min)	Day average bout length (min)	Day bout number (sleep bouts/day)	Night average bout length (min)	Night bout number (sleep bouts/day)	Latency (min)
DGRP-129	129	M	N	1109.19	476.062	633.125	1.5374	21.3217	23.6875	43.3866	16.5	7.27083
DGRP-149	149	M	N	939.065	322	617.065	1.65705	16.1575	20.1087	60.5402	12.9565	13.9348
DGRP-176	176	M	N	863.542	330.708	532.833	1.27425	17.1598	19.9583	42.4747	15.7917	20.1667
DGRP-177	177	M	N	818.562	324.625	493.938	1.35679	16.4831	20.5625	30.5176	19.25	34.875
DGRP-181	181	M	N	1032.54	449.438	583.104	1.3217	23.7413	20.7292	71.9999	11.3125	36.9583
DGRP-195	195	M	N	1205.31	564.354	640.958	1.99923	34.8118	17.8333	61.0138	13.25	19.0208
DGRP-208	208	M	N	596.887	286.903	309.984	2.31087	24.6645	13.1129	20.6494	18.6613	49.5968
DGRP-228	228	M	N	1299.19	610.625	688.562	1.0791	38.2858	18.4062	100.64	9.125	6.65625
DGRP-229	229	M	N	946.935	344.478	602.457	1.23866	16.3164	22.413	57.9206	14.0217	23.8478
DGRP-28	28	M	N	760.969	262.5	498.469	1.53592	26.664	11.0625	57.1841	15.125	29.9375
DGRP-301	301	M	N	918.047	373.391	544.656	1.65912	18.9033	22.4688	57.9871	13.0625	38.3281
DGRP-303	303	M	N	1059.41	448.625	610.781	1.68984	20.5732	23.125	83.6403	10.0938	12.4375
DGRP-304	304	M	N	909.521	387.479	522.042	1.96172	34.0416	13.0833	78.0818	8.58333	77.1875
DGRP-306	306	M	N	911.121	325.655	585.466	1.64426	17.3884	18.4138	74.3508	10.069	26
DGRP-307	307	M	N	931.812	413.125	518.688	1.83406	39.2662	13	82.5744	8.5625	77.125
DGRP-313	313	M	N	923.333	342.167	581.167	1.64778	24.555	16.6667	64.8675	11.6875	21.375
DGRP-315	315	M	N	918.938	409.625	509.312	2.33899	41.4557	10.5625	33.6034	17.5625	28.6875
DGRP-319	319	M	N	1119.89	540.303	579.592	1.37809	48.1093	12.9737	62.873	10.8289	31.8421
DGRP-321	321	M	N	737.188	280.188	457	1.61247	30.0673	11.0625	51.1439	13	48.5625
DGRP-324	324	M	N	748.587	294.457	454.13	2.02905	21.8661	14.087	24.7816	19.5	62.2174
DGRP-350	350	M	N	843.062	363.5	479.562	1.42776	29.7903	17.8125	31.774	17.125	51.625
DGRP-357	357	M	N	765.958	365.979	399.979	2.05873	22.1022	18.5833	30.4529	17.0417	88.5417
DGRP-358	358	M	N	540.125	202.729	337.396	1.30715	13.3954	16.2083	22.2971	16.9792	55.2292
DGRP-360	360	M	N	650.354	255.229	395.125	1.62362	16.428	16.1458	16.4448	25.0625	41.0417
DGRP-362	362	M	N	1141.77	525.542	616.229	1.14549	27.6553	20.8542	63.9744	11.5	22.8125
DGRP-365	365	M	N	672.667	436.833	235.833	1.65032	24.616	20.5625	15.458	15.2917	84.625
DGRP-371	371	M	N	770.543	244.63	525.913	1.19056	13.1319	19.3261	79.6903	8.21739	52.1522
DGRP-375	375	M	N	999.152	481.63	517.522	1.40003	35.2491	15.9348	49.6362	14.3043	34.4348
DGRP-379	379	M	N	979.613	379.048	600.565	1.21989	18.4775	27.5161	51.3965	16.2097	25.8387
DGRP-380	380	M	N	911.469	385.469	526	2.1831	28.5385	14.7969	74.0631	9.15625	51.3125
DGRP-385	385	M	N	852.062	320.458	531.604	0.973325	14.2976	23.8542	27.8549	23.0208	41.9375
DGRP-391	391	M	N	504.37	190.087	314.283	1.44575	11.3826	17.7609	15.1138	21.9783	34.8043
DGRP-392	392	M	N	826.469	303.219	523.25	1.39993	14.814	21.7812	30.9861	21.7656	38.1562
DGRP-399	399	M	N	611.969	268.875	343.094	1.48621	19.564	17.6094	31.5354	14.0156	70.1562
DGRP-40	40	M	N	902.688	449.458	453.229	1.7421	52.238	11.4792	33.638	16.2083	62.0833
DGRP-409	409	M	N	929.312	395.656	533.656	1.38801	18.5313	23.0312	31.2613	20.3125	32.3438
DGRP-427	427	M	N	848.146	378.875	469.271	1.53222	25.142	17.4375	26.155	21.875	39.3958
DGRP-437	437	M	N	632.75	306.266	326.484	2.11085	21.4922	17.6719	18.3881	18.9062	76.8906
DGRP-439	439	M	N	882.062	410.375	471.688	2.03689	40.9455	11.25	23.8418	21.5	39.75
DGRP-441	441	M	N	1033.27	421.297	611.969	1.21532	28.177	16.1562	75.6696	10.8438	16.5781
DGRP-443	443	M	N	915.438	374.917	540.521	1.92009	37.6968	12.2083	40.1184	16.8958	29.3542
DGRP-486	486	M	N	869.583	390.967	478.617	1.1471	30.0577	15.2667	37.1973	15.2167	29.9667
DGRP-491	491	M	N	1151.21	535.438	615.771	1.27849	35.3397	17.6875	84.4403	9.52083	19.0833
DGRP-508	508	M	N	1054.98	497.75	557.229	1.31818	35.1534	18.9583	57.2607	13.75	33.2708
DGRP-509	509	M	N	1354.62	652.125	702.5	1.0595	47.2606	14.6875	159.556	6.3125	3.75
DGRP-517	517	M	N	760.359	289.812	470.547	1.67737	16.3055	20.6094	37.1353	16.3438	41.8438
DGRP-555	555	M	N	914.87	351.37	563.5	1.41536	18.2026	20.2391	44.4942	15.1522	29.6304
DGRP-57	57	M	N	735.583	159.292	576.292	1.70597	20.1818	8.375	139.367	5.91667	39.25
DGRP-584	584	M	N	1042.31	468.781	573.531	1.36077	27.8968	18.75	50.6116	12.6875	21.125
DGRP-59	59	M	N	919.871	425.952	493.919	1.24146	28.928	16.4516	37.4641	24.4032	27.9677
DGRP-639	639	M	N	1140.44	504.688	635.75	1.20152	30.3989	18.5	117.129	12.3125	17.6875
DGRP-703	703	M	N	654.375	313.875	340.5	1.92425	21.8672	16.0625	35.2627	12.1094	64.8125
DGRP-705	705	M	N	1106.21	453.958	652.25	1.69588	34.9873	18.125	142.911	6.64583	26.3542
DGRP-707	707	M	N	851.804	361.87	489.935	1.67185	22.2273	16.9565	37.1122	15.6304	29.7826
DGRP-712	712	M	N	692.042	349.979	342.062	1.71717	26.0481	14.75	19.4904	19.0833	48
DGRP-714	714	M	N	1181.91	525.25	656.656	1.48466	25.169	22.875	60.0395	14.1875	16.3438
DGRP-730	730	M	N	1046.69	448	598.688	2.10113	19.1178	25.5625	39.274	21.875	3.25
DGRP-732	732	M	N	709.25	367.625	341.625	1.47521	22.7439	17.6667	48.353	17.2292	68.1875
DGRP-765	765	M	N	479.976	211.524	268.452	2.51006	12.5004	17.5952	42.8609	10.7381	178.81
DGRP-774	774	M	N	837.597	362.065	475.532	1.37923	30.6888	18.8387	110.656	16.1613	30.5484
DGRP-786	786	M	N	1324.54	626.087	698.457	1.3456	38.01	17.3696	86.1994	9.95652	2.3913
DGRP-787	787	M	N	1043.83	466.188	577.638	1.15866	19.8076	24.5	35.0635	20.525	19.925
DGRP-799	799	M	N	964.667	421.688	542.979	2.03498	49.4605	9.125	105.986	7.125	23.375
DGRP-801	801	M	N	1123.69	480.771	642.917	1.03858	16.2364	30.75	83.9012	10.2708	13.375
DGRP-808	808	M	N	871.783	394.5	477.283	0.975274	13.4631	31.0652	17.7142	29.2609	39.8261
DGRP-820	820	M	N	720.25	308.85	411.4	1.32253	24.5684	15.45	28.4708	17.35	46.7667
DGRP-843	843	M	N	967.469	378.875	588.594	0.972146	14.2891	27.2812	29.3881	22.375	12.9688
DGRP-852	852	M	N	956.75	478.521	478.229	1.72753	30.3823	18.625	32.4382	16.8333	51.5417
DGRP-859	859	M	N	969.75	408.146	561.604	2.06723	30.0008	14.7083	44.7716	14.5625	25.125
DGRP-861	861	M	N	940.625	368.5	572.125	1.17834	29.9995	14.875	79.6192	7.875	26.6875
DGRP-900	900	M	N	645.219	229.594	415.625	1.27022	20.8659	11.8125	47.029	11.4062	69.5938
DGRP-91	91	M	N	591.094	190.25	400.844	1.43738	14.3299	13.2188	25.7633	17.75	43.0312
DGRP-913	913	M	N	923.562	496.312	427.25	1.23435	45.3698	13.75	25.3214	21	77.4062

### Sheet: (D) Sleep male restricted
Line	Line Number	Sex	Food	Total sleep (min)	Day sleep (min)	Night sleep (min)	Waking activity (counts/min)	Day average bout length (min)	Day bout number (sleep bouts/day)	Night average bout length (min)	Night bout number (sleep bouts/day)	Latency (min)
DGRP-129	129	M	R	984.229	397.896	586.333	1.20715	19.8479	21.8542	40.1324	16.2917	11.1667
DGRP-149	149	M	R	927.625	285.292	642.333	1.50765	14.3735	19.8125	79.3367	9.625	10.9792
DGRP-176	176	M	R	886.261	319.674	566.587	1.42429	17.8948	18.3478	51.4458	14.1304	23.1957
DGRP-177	177	M	R	896.062	384.375	511.688	1.38006	14.8067	27.75	25.936	24.875	27.8125
DGRP-181	181	M	R	994.804	416.13	578.674	1.37239	21.66	20.9565	68.1149	11.2826	30.413
DGRP-195	195	M	R	1143.07	519.348	623.717	1.98876	35.4977	15.9565	41.7849	16.5652	21.9783
DGRP-208	208	M	R	592.783	260.4	332.383	2.10186	19.1378	16.8	17.3608	20.0667	37.2833
DGRP-228	228	M	R	1248.83	568.133	680.7	0.973887	46.5599	22.8667	130.951	9.46667	10.2333
DGRP-229	229	M	R	983.913	370.957	612.957	1.16044	19.8671	19.5652	58.0815	13.2391	27
DGRP-28	28	M	R	735.969	266.75	469.219	1.42808	19.6654	16.5	38.2657	13.4688	23.5
DGRP-301	301	M	R	900.859	322.516	578.344	1.42752	17.4646	19.3594	90.1932	10.4375	38.3281
DGRP-303	303	M	R	961.929	387.857	574.071	1.61857	15.7927	25.3571	83.5171	8	23
DGRP-304	304	M	R	915.5	381.062	534.438	1.88303	27.8934	14.2708	84.1899	7.91667	65.8958
DGRP-306	306	M	R	835.533	294.55	540.983	1.49939	15.0636	20.6833	69.3147	10.3333	33.35
DGRP-307	307	M	R	829.312	359.5	469.812	1.81451	33.5356	11.625	70.8029	7.875	95.75
DGRP-313	313	M	R	959.167	370.812	588.354	1.75229	34.7219	13	73.4606	13.8125	23.625
DGRP-315	315	M	R	893.143	366.643	526.5	2.43726	34.0849	11.8571	45.5184	16.4286	29.7143
DGRP-319	319	M	R	1141.64	533.438	608.2	1.3142	41.7301	15.6	98.5565	9.4	29.2
DGRP-321	321	M	R	755.286	265.286	490	1.64055	28.6328	11.0714	57.925	11.1786	51.3214
DGRP-324	324	M	R	719.477	269.159	450.318	2.06254	20.1677	13.2955	24.8794	19.6818	58.4545
DGRP-350	350	M	R	983.75	451.625	532.125	1.4515	31.6787	18.125	46.9464	15.375	36.125
DGRP-357	357	M	R	1052.98	467.5	585.479	1.91925	29.1157	18.25	72.5168	12.625	42.0208
DGRP-358	358	M	R	605.938	218.167	387.771	1.22279	10.7198	19.9167	21.1831	20.4375	40.8125
DGRP-360	360	M	R	782.348	310.174	472.174	1.51435	19.586	18.3261	23.683	22.3913	27.0652
DGRP-362	362	M	R	1091.9	492.208	599.688	1.15206	24.6605	21.375	47.68	14.4167	22.4583
DGRP-365	365	M	R	785.023	485.705	299.318	1.58185	30.1977	19.25	16.7523	20.4318	59.8864
DGRP-371	371	M	R	739.833	218.583	521.25	1.19471	12.1218	18.6042	79.2127	7.97917	44.2917
DGRP-375	375	M	R	948.659	433.591	515.068	1.36864	31.2099	18.4318	45.5306	14.7045	44.5909
DGRP-379	379	M	R	1004.3	383.016	621.281	1.23263	24.5775	17.5156	88.296	11.9844	20.8438
DGRP-380	380	M	R	1003.06	413.903	589.161	1.64937	27.5722	16.3226	84.3645	9.66129	32.3065
DGRP-385	385	M	R	766.63	257.239	509.391	1.04225	11.3474	21.5435	22.2577	26.3261	41.6087
DGRP-391	391	M	R	543.543	207.304	336.239	1.37719	10.2573	19.0435	24.1262	20.2391	27.1087
DGRP-392	392	M	R	839.891	294.25	545.641	1.34775	16.022	20.2969	36.7962	16.1875	40.8906
DGRP-399	399	M	R	661.097	260.629	400.468	1.3354	28.5504	13.2742	42.1719	15.0484	62
DGRP-40	40	M	R	1008.69	464.604	544.083	1.61297	46.8619	13.1875	60.5974	14.0833	41.7917
DGRP-409	409	M	R	1034.21	466.5	567.714	1.43903	24.1515	21.75	42.9496	17.3929	27.8214
DGRP-427	427	M	R	998.104	445	553.104	1.49948	38.6893	16.6042	83.0237	14.7083	33.4167
DGRP-437	437	M	R	827.371	356.161	471.21	1.94583	24.5055	18.0161	43.1625	14.9194	58
DGRP-439	439	M	R	959.714	400.071	559.643	2.29663	30.2212	14.1429	51.5883	13.5	25.2143
DGRP-441	441	M	R	1016.64	409.562	607.078	1.24207	24.2284	18.4375	91.3368	10.1562	17.8594
DGRP-443	443	M	R	956.587	392.087	564.5	1.81799	39.7027	12.9783	60.2447	12.6087	32.2826
DGRP-486	486	M	R	798.734	334.391	464.344	1.32614	27.9318	14.0625	48.3169	11.5469	25.6875
DGRP-491	491	M	R	1093.07	493.696	599.37	1.3711	28.1585	19.913	81.4526	9.63043	26.8478
DGRP-508	508	M	R	886.188	410.521	475.667	1.47116	29.1242	18.5	34.0289	18.375	43.8542
DGRP-509	509	M	R	1351.64	656.143	695.5	1.53541	45.4554	15.4286	94.9484	8.85714	2.21429
DGRP-517	517	M	R	711.081	269.548	441.532	1.59416	14.9649	19.9516	47.6159	14.2258	37.871
DGRP-555	555	M	R	806.114	280.182	525.932	1.36824	15.4187	18.6364	46.285	14.1136	36.25
DGRP-57	57	M	R	741.625	174.312	567.312	1.54361	13.245	12	120.039	6.02083	23.3958
DGRP-584	584	M	R	1015.8	440.867	574.933	1.41583	21.8784	21.8667	66.0462	13.9667	21.7667
DGRP-59	59	M	R	909.107	407.643	501.464	1.27836	28.6084	15.6964	36.359	21.0179	33
DGRP-639	639	M	R	1143.94	512.688	631.25	1.2542	23.5412	23.25	55.903	15.0625	9.375
DGRP-703	703	M	R	545.578	262.609	282.969	1.98396	15.3965	17.2969	22.7634	13.8281	58.1875
DGRP-705	705	M	R	1086.92	433.542	653.375	1.64026	36.0561	15.5208	140.872	7.47917	23.9167
DGRP-707	707	M	R	803.957	348.761	455.196	1.44097	23.689	18.0435	32.3311	16.6957	40.1087
DGRP-712	712	M	R	747.152	340.609	406.543	1.59864	26.4533	14.4348	21.4971	21.2391	30.1522
DGRP-714	714	M	R	1182.07	549.2	632.867	1.45254	27.9537	21.7333	49.5441	17.2667	17.9667
DGRP-730	730	M	R	751.25	256.5	494.75	1.69588	10.6535	24.375	22.3384	25.25	9.3125
DGRP-732	732	M	R	865.63	431.957	433.674	1.0368	19.6009	24.087	28.8155	17.0652	50.8696
DGRP-765	765	M	R	540.104	260.771	279.333	2.27288	11.8344	21.8542	24.0093	12.7917	120.229
DGRP-774	774	M	R	939.219	395.969	543.25	1.29668	36.8348	18.6562	126.718	13.6562	23.9375
DGRP-786	786	M	R	1309.34	617.932	691.409	1.34907	35.2343	18.9091	81.5815	10.4773	2.52273
DGRP-787	787	M	R	1070.4	484.363	586.038	1.07006	18.9459	27.9875	34.318	18.9125	17.6125
DGRP-799	799	M	R	916.935	386.457	530.478	2.10458	51.1936	8.82609	146.249	6.6087	24.4565
DGRP-801	801	M	R	1102.43	471.864	630.568	1.10535	19.0434	28.2727	88.5354	11.4545	14.1136
DGRP-808	808	M	R	769.705	337.409	432.295	0.905426	11.0089	30.8864	15.7534	28.8636	36.7273
DGRP-820	820	M	R	714.726	302.435	412.29	1.29393	22.4712	16.1613	33.123	17.0806	42.5484
DGRP-843	843	M	R	815.906	282.656	533.25	1.228	17.9625	16.4062	28.5551	22.9062	16.2812
DGRP-852	852	M	R	953.792	495.146	458.646	1.7067	31.4535	18.875	32.6031	15.7917	64.9167
DGRP-859	859	M	R	1005.56	395.188	610.375	1.7855	29.6585	17.4375	64.4294	12.2708	22.75
DGRP-861	861	M	R	855.143	346.357	508.786	1.33405	32.605	14	86.1674	7.78571	32.0714
DGRP-900	900	M	R	765.312	292.219	473.094	1.51391	31.9049	11.8125	73.1481	9.09375	56.5312
DGRP-91	91	M	R	683.5	196.656	486.844	1.32947	55.6249	14.2188	41.2442	14.9062	33.9688
DGRP-913	913	M	R	796.656	449.219	347.438	1.31753	37.499	15.0938	22.3313	18.2812	61.6562
