## Supplementary Tables for "Early-life nutrition interacts with developmental genes to shape the brain and sleep behavior in *Drosophila melanogaster*": S3_Table.xlsx

### Sheet: (A) Day sleep
S3 Table. Analyses of variance of sleep traits. Food, Sex, and their interaction are fixed effects, the rest are random. Mixed model, two-way factorial ANOVAs are given for males and females as well as reduced models by Sex and Food. L: DGRP Line; R: Replicate; S: Sex; F: Food; df: degrees of freedom; MS: Type III mean squares; F: F-ratio test; P: P-value; σ2: variance component estimate; SE: sta…
Day Sleep Early life nutrition
Analysis	Source	df	MS	F	P	σ2	SE	H2	r	i2
Full Model	L	72	815482	73.24	<.0001	7410.49	1681.3	0.491636	-	-
	F	1	309716	27.82	<.0001	Fixed	Fixed
	S	1	1.73882e+07	1561.76	<.0001	Fixed	Fixed
	FxS	1	40254.2	3.62	0.0573	Fixed	Fixed
	LxF	72	40252.9	3.62	<.0001	437.79	185.62
	LxS	72	128985	11.59	<.0001	2476.87	511.14
	LxFxS	72	16606.2	1.49	0.0046	19.1124	140.73
	R(L)	136	75310.6	6.76	<.0001	1626.79	326.75
	SxR(L)	136	21362.8	1.92	<.0001	353.01	205.18
	FxR(L)	136	19619.3	1.76	<.0001	296.86	202.19
	FxSxR(L)	136	15507.2	1.39	0.0019	594.47	243.33
	Error	5632	11133.7			11134	209.81
Analysis	Source	df	MS	F	P	σ2	SE	H2	r	i2
Females (Full Model) cross-food	L	72	518138	39.14	<.0001	10974	2137.48	0.466124	0.949614	0.0503856
	F	1	283316	21.4	<.0001	Fixed	Fixed
	LxF	72	36843.6	2.78	<.0001	582.27	313.9
	R(L)	136	52189	3.94	<.0001	1912.15	461.46
	FxR(L)	136	23097.5	1.74	<.0001	1359.77	375.51
	Error	2785	13238.8			13236	354.59
Males (Full Model) cross-food	L	72	427384	47.1	<.0001	8775.02	1691.03	0.500109	0.966628	0.033372
	F	1	64079.9	7.06	0.0079	Fixed	Fixed
	LxF	72	19945.7	2.2	<.0001	302.95	169.65
	R(L)	136	44145.9	4.86	<.0001	2031.92	358.87
	FxR(L)	136	12177.4	1.34	0.0059	454.78	200.57
	Error	2847	9074.5			9074.03	240.47
Normal (Full Model) cross-sex	L	72	450110	39.8	<.0001	8428.39	1869.08	0.49408	0.762938	-
	S	1	7.89693e+06	698.23	<.0001	Fixed	Fixed
	LxS	72	75643.6	6.69	<.0001	2618.89	615
	R(L)	136	46006.3	4.07	<.0001	1694.85	393.5
	SxR(L)	136	19841.6	1.75	<.0001	1100.08	312.32
	Error	2825	11310			11312	301.01
Restricted (Full Model) cross-sex	L	72	405263	36.99	<.0001	7288.3	1672.71	0.469343	0.75214	-
	S	1	9.52754e+06	869.6	<.0001	Fixed	Fixed
	LxS	72	69992	6.39	<.0001	2401.79	545.43
	R(L)	136	49212.4	4.49	<.0001	2122	414.55
	SxR(L)	136	17070.1	1.56	<.0001	782.75	268.41
	Error	2807	10956.3			10956	292.42
Analysis	Source	df	MS	F	P	σ2	SE	H2	r	i2
Normal (Female)	L	72	295160	21.02	<.0001	12393	2476.61	0.46881	-	-
	R(L)	136	41650.7	2.97	<.0001	3660.28	674.57
	Error	1388	14042.8			14042	533
Restricted (Female)	L	72	259625	20.87	<.0001	10716	2104.31	0.462694	-	-
	R(L)	136	33743.8	2.71	<.0001	2815.14	545.7
	Error	1397	12439.9			12444	470.96
Normal (Male)	L	72	230188	26.55	<.0001	9604.13	1816.77	0.525449	-	-
	R(L)	136	23858.6	2.75	<.0001	1940.35	372.94
	Error	1437	8670.37			8673.81	323.7
Restricted (Male)	L	72	217065	22.88	<.0001	8610.76	1735.84	0.475818	-	-
	R(L)	136	32664.8	3.44	<.0001	2985.08	512.34
	Error	1410	9486.37			9486.01	357.24

### Sheet: (B) Day avg. bout length
Day Bout Length Early life nutrition
Analysis	Source	df	MS	F	P	σ2	SE	H2	r	i2
Full Model	L	72	4179.31	17.37	<.0001	21.7175	8.7637	0.155595	-	-
	F	1	36.6309	0.15	0.6964	Fixed	Fixed
	S	1	158652	659.41	<.0001	Fixed	Fixed
	FxS	1	0.1287	0	0.9815	Fixed	Fixed
	LxF	72	348.059	1.45	0.0083	1.4247	1.5925
	LxS	72	1277.86	5.31	<.0001	20.9002	5.0229
	LxFxS	72	241.447	1	0.4699	0	.
	R(L)	136	1258.97	5.23	<.0001	29.3928	5.5374
	SxR(L)	136	371.604	1.54	<.0001	6.4257	3.3346
	FxR(L)	136	288.94	1.2	0.0576	1.855	2.8968
	FxSxR(L)	136	270.352	1.12	0.1571	3.5447	3.4558
	Error	5632	240.595			240.44	4.5277
Analysis	Source	df	MS	F	P	σ2	SE	H2	r	i2
Females (Full Model) cross-food	L	72	1629.99	12.03	<.0001	26.7471	6.8394	0.167272	0.982327	0.0176728
	F	1	20.3129	0.15	0.6986	Fixed	Fixed
	LxF	72	173.006	1.28	0.0596	0.4812	1.5317
	R(L)	136	487.512	3.6	<.0001	21.0412	4.172
	FxR(L)	136	177.222	1.31	0.0111	4.9053	2.684
	Error	2785	135.498			135.55	3.6338
Males (Full Model) cross-food	L	72	3851.56	11.22	<.0001	59.8128	14.9005	0.148425	1	0
	F	1	16.4008	0.05	0.827	Fixed	Fixed
	LxF	72	435.916	1.27	0.0641	0	.
	R(L)	136	1168.58	3.4	<.0001	48.5991	9.3727
	FxR(L)	136	389.97	1.14	0.1397	8.5098	5.2259
	Error	2847	343.404			343.17	9.089
Normal (Full Model) cross-sex	L	72	2157.36	15.47	<.0001	22.307	9.2059	0.251792	0.475508	-
	S	1	79377.4	569.36	<.0001	Fixed	Fixed
	LxS	72	761.134	5.46	<.0001	24.6049	5.8594
	R(L)	136	625.093	4.48	<.0001	28.0183	5.3843
	SxR(L)	136	214.294	1.54	<.0001	9.5655	3.3179
	Error	2825	139.415			139.4	3.7088
Restricted (Full Model) cross-sex	L	72	2373.68	6.93	<.0001	25.3496	10.1347	0.106191	0.623497	-
	S	1	79274.8	231.51	<.0001	Fixed	Fixed
	LxS	72	760.848	2.22	<.0001	15.3075	6.7137
	R(L)	136	927.434	2.71	<.0001	32.6663	8.2064
	SxR(L)	136	429.216	1.25	0.0274	12.5606	7.1214
	Error	2807	342.424			342.21	9.1282
Analysis	Source	df	MS	F	P	σ2	SE	H2	r	i2
Normal (Female)	L	72	860.214	6.82	<.0001	24.5876	7.2204	0.162921	-	-
	R(L)	136	327.839	2.6	<.0001	27.2022	5.4205
	Error	1388	126.217			126.33	4.7996
Restricted (Female)	L	72	942.211	6.51	<.0001	28.8542	7.8474	0.166063	-	-
	R(L)	136	330.653	2.28	<.0001	24.8681	5.4518
	Error	1397	144.719			144.9	5.4894
Normal (Male)	L	72	2083.48	13.69	<.0001	69.0526	16.004	0.311943	-	-
	R(L)	136	515.956	3.39	<.0001	46.9075	8.108
	Error	1437	152.163			152.31	5.6871
Restricted (Male)	L	72	2204.48	4.1	<.0001	53.3881	17.8955	0.0903095	-	-
	R(L)	136	1044.28	1.94	<.0001	64.9503	16.2258
	Error	1410	538.307			537.78	20.234

### Sheet: (C) Day bout number
Day Bout Number Early life nutrition
Analysis	Source	df	MS	F	P	σ2	SE	H2	r	i2
Full Model	L	72	1523.96	33.09	<.0001	9.574	3.1147	0.306118	-	-
	F	1	188.534	4.09	0.0431	Fixed	Fixed
	S	1	921.88	20.02	<.0001	Fixed	Fixed
	FxS	1	614.808	13.35	0.0003	Fixed	Fixed
	LxF	72	161.782	3.51	<.0001	1.6116	0.7115
	LxS	72	465.411	10.11	<.0001	7.9555	1.7944
	LxFxS	72	76.4736	1.66	0.0004	0.4682	0.6512
	R(L)	136	254.111	5.52	<.0001	4.6912	1.1378
	SxR(L)	136	96.5013	2.1	<.0001	1.8039	0.9054
	FxR(L)	136	83.2029	1.81	<.0001	0.8999	0.8092
	FxSxR(L)	136	68.0689	1.48	0.0003	2.7893	1.0363
	Error	5632	46.0539			46.0603	0.868
Analysis	Source	df	MS	F	P	σ2	SE	H2	r	i2
Females (Full Model) cross-food	L	72	1234.97	21.94	<.0001	21.9381	4.7656	0.301946	0.901274	0.0987256
	F	1	733.518	13.03	0.0003	Fixed	Fixed
	LxF	72	145.434	2.58	<.0001	2.4031	1.1962
	R(L)	136	208.174	3.7	<.0001	7.2773	1.7957
	FxR(L)	136	97.8455	1.74	<.0001	5.2018	1.4948
	Error	2785	56.2767			56.2733	1.5078
Males (Full Model) cross-food	L	72	747.118	20.72	<.0001	12.9867	2.9938	0.292079	0.873091	0.126909
	F	1	61.9396	1.72	0.1901	Fixed	Fixed
	LxF	72	93.4891	2.59	<.0001	1.8877	0.7405
	R(L)	136	141.967	3.94	<.0001	5.7839	1.1817
	FxR(L)	136	53.2313	1.48	0.0004	2.1118	0.8084
	Error	2847	36.0538			36.0515	0.9554
Normal (Full Model) cross-sex	L	72	922.329	19.4	<.0001	11.4785	3.7528	0.319556	0.513782	-
	S	1	1524.93	32.07	<.0001	Fixed	Fixed
	LxS	72	319.111	6.71	<.0001	10.8627	2.4191
	R(L)	136	170.849	3.59	<.0001	6.2509	1.4356
	SxR(L)	136	73.8478	1.55	<.0001	3.253	1.1434
	Error	2825	47.5508			47.5721	1.2662
Restricted (Full Model) cross-sex	L	72	762.372	17.11	<.0001	10.6412	3.1234	0.272682	0.637129	-
	S	1	15.4588	0.35	0.5559	Fixed	Fixed
	LxS	72	222.859	5	<.0001	6.0606	1.7639
	R(L)	136	167.01	3.75	<.0001	5.028	1.4893
	SxR(L)	136	90.5344	2.03	<.0001	5.903	1.4073
	Error	2807	44.5475			44.5484	1.1891
Analysis	Source	df	MS	F	P	σ2	SE	H2	r	i2
Normal (Female)	L	72	762.644	12.46	<.0001	27.2676	5.8793	0.308203	-	-
	R(L)	136	156.819	2.56	<.0001	12.411	2.4767
	Error	1388	61.2164			61.2052	2.3228
Restricted (Female)	L	72	618.984	12.05	<.0001	21.3508	4.775	0.29356	-	-
	R(L)	136	149.472	2.91	<.0001	12.6498	2.3433
	Error	1397	51.3689			51.3799	1.9444
Normal (Male)	L	72	475.342	13.84	<.0001	17.445	3.6641	0.336752	-	-
	R(L)	136	86.7939	2.53	<.0001	6.6801	1.3512
	Error	1437	34.3512			34.3587	1.282
Restricted (Male)	L	72	366.407	9.7	<.0001	11.8829	2.9745	0.239214	-	-
	R(L)	136	108.388	2.87	<.0001	9.2335	1.7233
	Error	1410	37.789			37.7918	1.4233

### Sheet: (D) Night sleep
Night Sleep Early life nutrition
Analysis	Source	df	MS	F	P	σ2	SE	H2	r	i2
Full Model	L	72	836661	96.63	<.0001	7526.82	1580.76	0.560591	-	-
	F	1	370663	42.81	<.0001	Fixed	Fixed
	S	1	199576	23.05	<.0001	Fixed	Fixed
	FxS	1	25728.7	2.97	0.0848	Fixed	Fixed
	LxF	72	55958.2	6.46	<.0001	729.84	225.23
	LxS	72	93229.1	10.77	<.0001	1615.38	372.87
	LxFxS	72	17264.5	1.99	<.0001	239.36	143.06
	R(L)	136	50593	5.84	<.0001	865.85	225.41
	SxR(L)	136	18054.2	2.09	<.0001	372.15	169.49
	FxR(L)	136	18141.5	2.1	<.0001	362.66	167.04
	FxSxR(L)	136	12376.6	1.43	0.0009	471.03	189.04
	Error	5632	8658.5			8655.47	163.04
Analysis	Source	df	MS	F	P	σ2	SE	H2	r	i2
Females (Full Model) cross-food	L	72	489255	47.58	<.0001	9579.97	1904.05	0.513501	0.8829	0.1171
	F	1	292418	28.43	<.0001	Fixed	Fixed
	LxF	72	45771.4	4.45	<.0001	1270.6	358.61
	R(L)	136	44330.1	4.31	<.0001	1697.44	375.36
	FxR(L)	136	18510.3	1.8	<.0001	1023.78	282.08
	Error	2785	10283.8			10280	275.38
Males (Full Model) cross-food	L	72	439716	62.21	<.0001	8672.84	1604.09	0.569848	0.926427	0.0735729
	F	1	101735	14.39	0.0002	Fixed	Fixed
	LxF	72	27319.3	3.86	<.0001	688.76	214.93
	R(L)	136	24222.3	3.43	<.0001	783.87	209.42
	FxR(L)	136	12082.8	1.71	<.0001	634.13	185.11
	Error	2847	7068.56			7066.64	187.25
Normal (Full Model) cross-sex	L	72	504664	55.96	<.0001	9458.77	1893.74	0.559375	0.826395	-
	S	1	184762	20.49	<.0001	Fixed	Fixed
	LxS	72	57365.6	6.36	<.0001	1987.05	446.04
	R(L)	136	33046.3	3.66	<.0001	1257.44	279.58
	SxR(L)	136	13656.5	1.51	0.0002	595.06	211.72
	Error	2825	9018.76			9015.97	239.81
Restricted (Full Model) cross-sex	L	72	388418	46.82	<.0001	7021.37	1475.36	0.512471	0.805327	-
	S	1	40894.4	4.93	0.0265	Fixed	Fixed
	LxS	72	53234.5	6.42	<.0001	1697.29	429.03
	R(L)	136	35420	4.27	<.0001	1199.52	306.51
	SxR(L)	136	16932.5	2.04	<.0001	1108.67	264.34
	Error	2807	8295.86			8294.31	221.35
Analysis	Source	df	MS	F	P	σ2	SE	H2	r	i2
Normal (Female)	L	72	300567	27.47	<.0001	12483	2295.22	0.532801	-	-
	R(L)	136	24960.7	2.28	<.0001	1823.45	398.26
	Error	1388	10943.1			10946	415.55
Restricted (Female)	L	72	234590	24.36	<.0001	9084.55	1839.85	0.485519	-	-
	R(L)	136	37803.3	3.93	<.0001	3641.23	592.26
	Error	1397	9628.7			9626.46	364.14
Normal (Male)	L	72	261728	36.55	<.0001	10432	1913.61	0.592996	-	-
	R(L)	136	21770.9	3.04	<.0001	1846.26	334.63
	Error	1437	7160.06			7160.03	267.11
Restricted (Male)	L	72	207349	29.73	<.0001	8317.71	1503.35	0.543816	-	-
	R(L)	136	14598.6	2.09	<.0001	973.52	229.3
	Error	1410	6975.31			6977.37	262.84

### Sheet: (E) Night avg. bout length
Night Bout Length Early life nutrition
Analysis	Source	df	MS	F	P	σ2	SE	H2	r	i2
Full Model	L	72	95969.3	31.18	<.0001	627.98	189.15	0.230255	-	-
	F	1	60676.6	19.71	<.0001	Fixed	Fixed
	S	1	37074	12.04	0.0005	Fixed	Fixed
	FxS	1	4645.61	1.51	0.2193	Fixed	Fixed
	LxF	72	7537.21	2.45	<.0001	62.0339	31.7292
	LxS	72	12685.4	4.12	<.0001	190.27	55.1548
	LxFxS	72	3217.91	1.05	0.3742	21.6562	24.272
	R(L)	136	27836.9	9.04	<.0001	755.49	114.65
	SxR(L)	136	4172.71	1.36	0.0041	75.3662	33.6956
	FxR(L)	136	4317.17	1.4	0.0016	75.8082	32.7934
	FxSxR(L)	136	3158.83	1.03	0.4012	0	.
	Error	5632	3078.26			3077.23	57.2243
Analysis	Source	df	MS	F	P	σ2	SE	H2	r	i2
Females (Full Model) cross-food	L	72	69868.6	16.67	<.0001	1138.92	279.43	0.228945	0.914634	0.0853664
	F	1	48876.5	11.66	0.0006	Fixed	Fixed
	LxF	72	7181.42	1.71	0.0002	106.3	58.5367
	R(L)	136	17729.4	4.23	<.0001	849.9	151.22
	FxR(L)	136	5422.05	1.29	0.0141	135.85	81.4623
	Error	2785	4190.14			4193.74	112.47
Males (Full Model) cross-food	L	72	38767.1	19.48	<.0001	511.7	150	0.223598	0.892758	0.107242
	F	1	16060.4	8.07	0.0045	Fixed	Fixed
	LxF	72	3488.63	1.75	0.0001	61.4674	28.2066
	R(L)	136	14372	7.22	<.0001	790.31	111.51
	FxR(L)	136	2004.12	1.01	0.4632	7.9503	32.3212
	Error	2847	1990.59			1990.22	52.7389
Normal (Full Model) cross-sex	L	72	47020.8	16.83	<.0001	592.24	191.44	0.236317	0.684583	-
	S	1	7755.08	2.78	0.0958	Fixed	Fixed
	LxS	72	8644.14	3.09	<.0001	272.87	69.701
	R(L)	136	13988.5	5.01	<.0001	767.12	116.95
	SxR(L)	136	2729.08	0.98	0.5605	0	.
	Error	2825	2794.45			2795.7	72.7406
Restricted (Full Model) cross-sex	L	72	56633.5	16.84	<.0001	801.77	216.79	0.215925	0.865721	-
	S	1	33900.5	10.08	0.0015	Fixed	Fixed
	LxS	72	7258.42	2.16	<.0001	124.36	61.8038
	R(L)	136	18274.6	5.43	<.0001	871.55	144.22
	SxR(L)	136	4610.82	1.37	0.0035	165.49	73.2913
	Error	2807	3363.88			3363	89.7398
Analysis	Source	df	MS	F	P	σ2	SE	H2	r	i2
Normal (Female)	L	72	35765.1	8.69	<.0001	1214.62	290.34	0.227089	-	-
	R(L)	136	9219.45	2.24	<.0001	679.55	156.53
	Error	1388	4116.12			4134.03	157.6
Restricted (Female)	L	72	41418.5	9.71	<.0001	1263.37	322.75	0.228477	-	-
	R(L)	136	13952.8	3.27	<.0001	1251.27	218.4
	Error	1397	4263.68			4266.15	161.51
Normal (Male)	L	72	19967	13.15	<.0001	538.16	157.76	0.261527	-	-
	R(L)	136	7438.66	4.9	<.0001	788.23	120.21
	Error	1437	1517.85			1519.6	56.7549
Restricted (Male)	L	72	22374.4	9.05	<.0001	611.77	169.71	0.198467	-	-
	R(L)	136	8967.39	3.63	<.0001	800.04	132.32
	Error	1410	2472.38			2470.71	92.989

### Sheet: (F) Night bout number
Night Bout Number Early life nutrition
Analysis	Source	df	MS	F	P	σ2	SE	H2	r	i2
Full Model	L	72	1441.6	46.4	<.0001	12.1665	2.8736	0.374916	-	-
	F	1	1219.27	39.24	<.0001	Fixed	Fixed
	S	1	363.133	11.69	0.0006	Fixed	Fixed
	FxS	1	183.886	5.92	0.015	Fixed	Fixed
	LxF	72	105.257	3.39	<.0001	0.6839	0.4956
	LxS	72	246.08	7.92	<.0001	4.0759	1.0266
	LxFxS	72	60.6155	1.95	<.0001	1.3015	0.4823
	R(L)	136	151.934	4.89	<.0001	3.0504	0.6616
	SxR(L)	136	45.2402	1.46	0.0005	0.7671	0.4391
	FxR(L)	136	45.3649	1.46	0.0005	0.8117	0.4417
	FxSxR(L)	136	34.3758	1.11	0.1905	0.3049	0.5168
	Error	5632	31.0695			31.0744	0.5856
Analysis	Source	df	MS	F	P	σ2	SE	H2	r	i2
Females (Full Model) cross-food	L	72	731.458	20.21	<.0001	12.9862	2.8824	0.298273	0.844164	0.155836
	F	1	1161.45	32.1	<.0001	Fixed	Fixed
	LxF	72	94.8335	2.62	<.0001	2.3973	0.7762
	R(L)	136	114.492	3.16	<.0001	4.682	0.9603
	FxR(L)	136	41.973	1.16	0.104	0.8009	0.6834
	Error	2785	36.1841			36.1917	0.97
Males (Full Model) cross-food	L	72	959.064	36.79	<.0001	19.6753	3.8032	0.448671	0.927664	0.0723355
	F	1	230.784	8.85	0.0029	Fixed	Fixed
	LxF	72	71.0193	2.72	<.0001	1.5342	0.5722
	R(L)	136	82.7074	3.17	<.0001	2.914	0.7051
	FxR(L)	136	37.41	1.44	0.0009	1.4513	0.5813
	Error	2847	26.0664			26.0623	0.6906
Normal (Full Model) cross-sex	L	72	781.299	24.65	<.0001	12.8377	3.1523	0.367618	0.696376	-
	S	1	533.224	16.82	<.0001	Fixed	Fixed
	LxS	72	158.917	5.01	<.0001	5.5973	1.3032
	R(L)	136	104.269	3.29	<.0001	4.1593	0.873
	SxR(L)	136	39.7503	1.25	0.0272	1.0334	0.636
	Error	2825	31.6998			31.7121	0.844
Restricted (Full Model) cross-sex	L	72	769.926	25.3	<.0001	13.0759	3.0594	0.372021	0.725101	-
	S	1	15.0639	0.49	0.4818	Fixed	Fixed
	LxS	72	147.27	4.84	<.0001	4.9573	1.1708
	R(L)	136	93.4371	3.07	<.0001	3.4625	0.7926
	SxR(L)	136	39.8788	1.31	0.0106	1.1949	0.6286
	Error	2807	30.4353			30.4404	0.8126
Analysis	Source	df	MS	F	P	σ2	SE	H2	r	i2
Normal (Female)	L	72	408.337	11.01	<.0001	15.7634	3.362	0.298154	-	-
	R(L)	136	76.3865	2.06	<.0001	5.2054	1.2476
	Error	1388	37.0831			37.1066	1.4093
Restricted (Female)	L	72	420.158	11.91	<.0001	15.1496	3.1567	0.300333	-	-
	R(L)	136	79.8967	2.26	<.0001	5.703	1.2495
	Error	1397	35.2909			35.2931	1.3354
Normal (Male)	L	72	534.777	20.18	<.0001	21.038	4.0988	0.442574	-	-
	R(L)	136	67.0271	2.53	<.0001	5.1666	1.0422
	Error	1437	26.5			26.4975	0.9884
Restricted (Male)	L	72	496.822	19.39	<.0001	21.2429	4.0527	0.453251	-	-
	R(L)	136	53.1041	2.07	<.0001	3.577	0.8471
	Error	1410	25.6244			25.6249	0.9651

### Sheet: (G) Total sleep
Total Sleep Early life nutrition
Analysis	Source	df	MS	F	P	σ2	SE	H2	r	i2
Full Model	L	72	2.53776e+06	90.78	<.0001	23895	5115.13	0.554797	-	-
	F	1	2735.3	0.1	0.7544	Fixed	Fixed
	S	1	2.13135e+07	762.41	<.0001	Fixed	Fixed
	FxS	1	1618.7	0.06	0.8099	Fixed	Fixed
	LxF	72	150251	5.37	<.0001	1899.15	641.89
	LxS	72	331380	11.85	<.0001	6185.06	1328.43
	LxFxS	72	50647.9	1.81	<.0001	488.27	425.59
	R(L)	136	163073	5.83	<.0001	2974.18	732.35
	SxR(L)	136	54879.2	1.96	<.0001	1002.43	527.25
	FxR(L)	136	56612.2	2.03	<.0001	1134.43	539
	FxSxR(L)	136	38999	1.4	0.0019	1476.39	611.44
	Error	5632	27955.4			27953	526.69
Analysis	Source	df	MS	F	P	σ2	SE	H2	r	i2
Females (Full Model) cross-food	L	72	1.5117e+06	46.6	<.0001	32255	6243.73	0.518828	0.922246	0.0777543
	F	1	72	0	0.9624	Fixed	Fixed
	LxF	72	118518	3.65	<.0001	2719.41	982.47
	R(L)	136	127083	3.92	<.0001	4418.37	1125.65
	FxR(L)	136	60899.9	1.88	<.0001	3680.17	953.37
	Error	2785	32442			32436	869
Males (Full Model) cross-food	L	72	1.35633e+06	57.55	<.0001	27733	5209.82	0.558718	0.929587	0.0704127
	F	1	4332.07	0.18	0.6681	Fixed	Fixed
	LxF	72	82254.9	3.49	<.0001	2100.67	666.43
	R(L)	136	90357.5	3.83	<.0001	3550.06	760.1
	FxR(L)	136	35117.4	1.49	0.0003	1533.27	555.05
	Error	2847	23566.4			23563	624.43
Normal (Full Model) cross-sex	L	72	1.50758e+06	51.79	<.0001	29545	6070.55	0.558423	0.802572	-
	S	1	1.04975e+07	360.65	<.0001	Fixed	Fixed
	LxS	72	201779	6.93	<.0001	7267.88	1628.87
	R(L)	136	103588	3.56	<.0001	3695.3	894.61
	SxR(L)	136	46759.3	1.61	<.0001	2277.99	733.48
	Error	2825	29107.4			29110	774.59
Restricted (Full Model) cross-sex	L	72	1.18028e+06	44.05	<.0001	21862	4750.12	0.510623	0.78192	-
	S	1	1.08168e+07	403.67	<.0001	Fixed	Fixed
	LxS	72	180373	6.73	<.0001	6097.38	1427.26
	R(L)	136	116032	4.33	<.0001	4511.54	994.47
	SxR(L)	136	47564.9	1.78	<.0001	2671.8	747.29
	Error	2807	26796			26796	715.22
Analysis	Source	df	MS	F	P	σ2	SE	H2	r	i2
Normal (Female)	L	72	919663	25.9	<.0001	40483	7598.51	0.532699	-	-
	R(L)	136	87416.1	2.46	<.0001	6854.93	1415.7
	Error	1388	35503.6			35513	1348.31
Restricted (Female)	L	72	709236	24.12	<.0001	28974	5781.7	0.496368	-	-
	R(L)	136	100748	3.43	<.0001	9374.8	1613.54
	Error	1397	29400.2			29398	1112.25
Normal (Male)	L	72	788163	34.37	<.0001	32994	6047.02	0.589874	-	-
	R(L)	136	62482.2	2.72	<.0001	5035.23	972.86
	Error	1437	22929.3			22940	856.11
Restricted (Male)	L	72	653763	27	<.0001	26717	5016.21	0.52449	-	-
	R(L)	136	63255.1	2.61	<.0001	5018.09	993.64
	Error	1410	24215.8			24222	912.41

### Sheet: (H) Latency
Latency Early life nutrition
Analysis	Source	df	MS	F	P	σ2	SE	H2	r	i2
Full Model	L	72	48498.6	39.83	<.0001	456.67	95.2179	0.328503	-	-
	F	1	16213.9	13.32	0.0003	Fixed	Fixed
	S	1	27539.6	22.62	<.0001	Fixed	Fixed
	FxS	1	2905.86	2.39	0.1224	Fixed	Fixed
	LxF	72	3388.38	2.78	<.0001	39.2374	14.529
	LxS	72	5023.52	4.13	<.0001	65.8149	19.9108
	LxFxS	72	1527.95	1.25	0.0723	14.157	11.6096
	R(L)	136	4072.4	3.34	<.0001	70.3098	18.0615
	SxR(L)	136	1776.74	1.46	0.0005	34.3295	13.4803
	FxR(L)	136	1360.79	1.12	0.1683	9.0878	10.6543
	FxSxR(L)	136	1176.55	0.97	0.5943	0	.
	Error	5632	1217.56			1216.4	22.6517
Analysis	Source	df	MS	F	P	σ2	SE	H2	r	i2
Females (Full Model) cross-food	L	72	32171	19.7	<.0001	609.3	123.86	0.296015	0.887882	0.112118
	F	1	2664.55	1.63	0.2016	Fixed	Fixed
	LxF	72	3258.52	2	<.0001	76.9398	26.6391
	R(L)	136	3567.39	2.18	<.0001	125.13	30.7219
	FxR(L)	136	1648.22	1.01	0.4551	0.3139	25.8264
	Error	2785	1632.88			1632.02	43.707
Males (Full Model) cross-food	L	72	21137.1	26.05	<.0001	426.4	84.444	0.361858	0.926521	0.0734791
	F	1	16619.1	20.49	<.0001	Fixed	Fixed
	LxF	72	1625.03	2	<.0001	33.8163	13.244
	R(L)	136	2250.89	2.77	<.0001	90.124	19.4273
	FxR(L)	136	889.282	1.1	0.2156	10.0257	14.0938
	Error	2847	811.276			811.6	21.518
Normal (Full Model) cross-sex	L	72	31497.9	20.61	<.0001	612.54	120.07	0.312405	0.883981	-
	S	1	6292.41	4.12	0.0425	Fixed	Fixed
	LxS	72	3297.62	2.16	<.0001	80.3931	24.6566
	R(L)	136	2575.73	1.69	<.0001	65.1341	19.9584
	SxR(L)	136	1481.66	0.97	0.5836	0	.
	Error	2825	1528.39			1525.13	39.6128
Restricted (Full Model) cross-sex	L	72	20258.5	22.39	<.0001	366.75	82.4066	0.331414	0.817563	-
	S	1	24109.5	26.65	<.0001	Fixed	Fixed
	LxS	72	3235.57	3.58	<.0001	81.8391	25.5327
	R(L)	136	2877.91	3.18	<.0001	94.5997	25.5588
	SxR(L)	136	1477.57	1.63	<.0001	69.9702	22.5343
	Error	2807	904.729			904.97	24.1616
Analysis	Source	df	MS	F	P	σ2	SE	H2	r	i2
Normal (Female)	L	72	19612.4	9.61	<.0001	772	146.82	0.27466	-	-
	R(L)	136	2222.69	1.09	0.2365	23.4961	36.1255
	Error	1388	2039.96			2038.75	77.3374
Restricted (Female)	L	72	15853.4	12.91	<.0001	592.87	124.74	0.32549	-	-
	R(L)	136	3006.18	2.45	<.0001	229.04	47.3324
	Error	1397	1228.43			1228.6	46.492
Normal (Male)	L	72	14964.8	14.47	<.0001	614.09	117.77	0.372289	-	-
	R(L)	136	1822.39	1.76	<.0001	97.8824	28.3141
	Error	1437	1034.27			1035.41	38.6671
Restricted (Male)	L	72	7621.06	13.05	<.0001	292.77	62.113	0.333961	-	-
	R(L)	136	1380.69	2.36	<.0001	104.31	22.0608
	Error	1410	584.015			583.89	21.9851

### Sheet: (I) Waking activity
Waking Activity Early life nutrition
Analysis	Source	df	MS	F	P	σ2	SE	H2	r	i2
Full Model	L	72	6.68887	71.89	<.0001	0.06437	0.01273	0.453123	-	-
	F	1	1.94225	20.88	<.0001	Fixed	Fixed
	S	1	82.9571	891.62	<.0001	Fixed	Fixed
	FxS	1	0.196941	2.12	0.1458	Fixed	Fixed
	LxF	72	0.289597	3.11	<.0001	0.002476	0.001189
	LxS	72	0.537166	5.77	<.0001	0.008217	0.002221
	LxFxS	72	0.116849	1.26	0.0716	0	.
	R(L)	136	0.465361	5	<.0001	0.008025	0.002115
	SxR(L)	136	0.177119	1.9	<.0001	0.003118	0.00166
	FxR(L)	136	0.165557	1.78	<.0001	0.002464	0.001575
	FxSxR(L)	136	0.139564	1.5	0.0002	0.005011	0.001697
	Error	5632	0.093041			0.09307	0.001754
Analysis	Source	df	MS	F	P	σ2	SE	H2	r	i2
Females (Full Model) cross-food	L	72	2.6271	32.36	<.0001	0.05087	0.009771	0.389178	0.983147	0.0168528
	F	1	0.445887	5.49	0.0192	Fixed	Fixed
	LxF	72	0.161853	1.99	<.0001	0.000872	0.001347
	R(L)	136	0.282037	3.47	<.0001	0.009332	0.00245
	FxR(L)	136	0.136319	1.68	<.0001	0.007366	0.002158
	Error	2785	0.0811826			0.08121	0.002177
Males (Full Model) cross-food	L	72	4.59969	43.96	<.0001	0.0955	0.01793	0.485713	0.965788	0.0342121
	F	1	1.70812	16.32	<.0001	Fixed	Fixed
	LxF	72	0.245887	2.35	<.0001	0.003383	0.001979
	R(L)	136	0.362691	3.47	<.0001	0.01243	0.003111
	FxR(L)	136	0.16977	1.62	<.0001	0.008287	0.002607
	Error	2847	0.104641			0.1047	0.002775
Normal (Full Model) cross-sex	L	72	3.98576	41.02	<.0001	0.07838	0.01517	0.468929	0.912956	-
	S	1	45.7309	470.63	<.0001	Fixed	Fixed
	LxS	72	0.342039	3.52	<.0001	0.007473	0.002761
	R(L)	136	0.316263	3.25	<.0001	0.00883	0.002809
	SxR(L)	136	0.179674	1.85	<.0001	0.01033	0.002771
	Error	2825	0.0971703			0.09723	0.002589
Restricted (Full Model) cross-sex	L	72	2.99141	33.65	<.0001	0.05692	0.01164	0.420692	0.88207	-
	S	1	37.4434	421.26	<.0001	Fixed	Fixed
	LxS	72	0.311362	3.5	<.0001	0.00761	0.002608
	R(L)	136	0.312961	3.52	<.0001	0.01128	0.002751
	SxR(L)	136	0.138169	1.55	<.0001	0.007044	0.002301
	Error	2807	0.0888848			0.08886	0.002371
Analysis	Source	df	MS	F	P	σ2	SE	H2	r	i2
Normal (Female)	L	72	1.56032	17.59	<.0001	0.05828	0.01169	0.39649	-	-
	R(L)	136	0.231677	2.61	<.0001	0.01869	0.003696
	Error	1388	0.0886952			0.08871	0.003368
Restricted (Female)	L	72	1.22584	16.63	<.0001	0.04651	0.009353	0.386874	-	-
	R(L)	136	0.184333	2.5	<.0001	0.01442	0.002928
	Error	1397	0.0737185			0.07371	0.002788
Normal (Male)	L	72	2.77912	26.38	<.0001	0.1131	0.02122	0.51762	-	-
	R(L)	136	0.260957	2.48	<.0001	0.0199	0.004099
	Error	1437	0.105356			0.1054	0.003935
Restricted (Male)	L	72	2.06583	19.88	<.0001	0.08377	0.01657	0.446369	-	-
	R(L)	136	0.271181	2.61	<.0001	0.02181	0.004304
	Error	1410	0.103911			0.1039	0.003911
