## Supplementary Tables for "Early-life nutrition interacts with developmental genes to shape the brain and sleep behavior in *Drosophila melanogaster*": S4_Table.xlsx

### Sheet: (A) Normal food
	S4 Table. Percentage of gross MB phenotypes observed in the 40 DGRP lines. (A) Phenotypes in Normal food. (B) Phenotypes in Restricted Food.
Genotype	α-lobe phenotype				b-lobe phenotype
	normal	missing	thin	abnormal	normal	fusion	missing	thin	abnormal
DGRP-208	100	0	0	0	100	0	0	0	0
DGRP-301	63.6364	0	36.3636	0	72.7273	18.1818	0	9.09091	0
DGRP-303	100	0	0	0	62.5	0	0	37.5	0
DGRP-304	96.1538	0	3.84615	0	30.7692	69.2308	0	0	0
DGRP-306	30	10	50	10	30	10	0	50	10
DGRP-313	95.4545	0	4.54545	0	54.5455	45.4545	0	0	0
DGRP-315	100	0	0	0	100	0	0	0	0
DGRP-321	100	0	0	0	100	0	0	0	0
DGRP-324	100	0	0	0	94.4444	0	0	5.55556	0
DGRP-335	86.3636	4.54545	4.54545	4.54545	36.3636	63.6364	0	0	0
DGRP-357	100	0	0	0	100	0	0	0	0
DGRP-358	100	0	0	0	92.3077	7.69231	0	0	0
DGRP-360	100	0	0	0	95.8333	0	0	4.16667	0
DGRP-362	100	0	0	0	100	0	0	0	0
DGRP-365	86.3636	4.54545	9.09091	0	63.6364	36.3636	0	0	0
DGRP-375	100	0	0	0	96.6667	0	0	3.33333	0
DGRP-379	100	0	0	0	76.9231	23.0769	0	0	0
DGRP-380	100	0	0	0	100	0	0	0	0
DGRP-391	100	0	0	0	100	0	0	0	0
DGRP-399	95.4545	4.54545	0	0	54.5455	45.4545	0	0	0
DGRP-40	100	0	0	0	100	0	0	0	0
DGRP-409	90	0	10	0	100	0	0	0	0
DGRP-427	95	5	0	0	95	0	0	5	0
DGRP-437	100	0	0	0	67.8571	28.5714	0	0	3.57143
DGRP-486	100	0	0	0	100	0	0	0	0
DGRP-517	100	0	0	0	100	0	0	0	0
DGRP-555	100	0	0	0	100	0	0	0	0
DGRP-57	100	0	0	0	90.9091	0	0	9.09091	0
DGRP-705	60	30	6.66667	3.33333	56.6667	13.3333	16.6667	6.66667	6.66667
DGRP-707	97	0	2.94118	0	100	0	0	0	0
DGRP-712	97.0588	0	2.94118	0	100	0	0	0	0
DGRP-730	96.4286	3.57143	0	0	71.4286	28.5714	0	0	0
DGRP-732	100	0	0	0	100	0	0	0	0
DGRP-765	95	0	5	0	100	0	0	0	0
DGRP-774	100	0	0	0	100	0	0	0	0
DGRP-786	95.4545	4.54545	0	0	100	0	0	0	0
DGRP-799	100	0	0	0	100	0	0	0	0
DGRP-820	100	0	0	0	100	0	0	0	0
DGRP-852	95.4545	4.54545	0	0	95.4545	0	4.54545	0	0
DGRP-859	100	0	0	0	100	0	0	0	0

### Sheet: (B) Restricted food
Genotype	α-lobe phenotype				b-lobe phenotype
	normal	missing	thin	abnormal	normal	fusion	missing	thin	abnormal
DGRP-208	92.3077	0	7.69231	0	100	0	0	0	0
DGRP-301	76.9231	3.84615	19.2308	0	53.8462	38.4615	0	7.69231	0
DGRP-303	96.1538	3.84615	0	0	50	0	0	26.9231	23.0769
DGRP-304	94.4444	0	5.55556	0	33.3333	66.6667	0	0	0
DGRP-306	57.1429	21.4286	21.4286	0	35.7143	35.7143	14.2857	14.2857	0
DGRP-313	100	0	0	0	100	0	0	0	0
DGRP-315	95.4545	4.54545	0	0	100	0	0	0	0
DGRP-321	100	0	0	0	100	0	0	0	0
DGRP-324	93.3333	3.33333	3.33333	0	96.6667	0	0	3.33333	0
DGRP-335	96.6667	0	3.33333	0	40	60	0	0	0
DGRP-357	100	0	0	0	81.25	0	0	18.75	0
DGRP-358	100	0	0	0	93.3333	6.66667	0	0	0
DGRP-360	100	0	0	0	89.2857	7.14286	3.57143	0	0
DGRP-362	100	0	0	0	100	0	0	0	0
DGRP-365	100	0	0	0	50	50	0	0	0
DGRP-375	91.6667	0	8.33333	0	62.5	25	0	12.5	0
DGRP-379	100	0	0	0	91.6667	8.33333	0	0	0
DGRP-380	100	0	0	0	96.4286	0	0	3.57143	0
DGRP-391	96.4286	0	3.57143	0	57.1429	42.8571	0	0	0
DGRP-399	96.1538	0	3.84615	0	53.8462	46.1538	0	0	0
DGRP-40	95.8333	4.16667	0	0	95.8333	0	4.16667	0	0
DGRP-409	96.4286	0	3.57143	0	100	0	0	0	0
DGRP-427	100	0	0	0	94.4444	0	0	5.55556	0
DGRP-437	100	0	0	0	100	0	0	0	0
DGRP-486	100	0	0	0	100	0	0	0	0
DGRP-517	88.4615	11.5385	0	0	92.3077	0	3.84615	3.84615	0
DGRP-555	100	0	0	0	88.8889	11.1111	0	0	0
DGRP-57	100	0	0	0	83.3333	0	0	16.6667	0
DGRP-705	76.9231	23.0769	0	0	73.0769	15.3846	3.84615	0	7.69231
DGRP-707	100	0	0	0	100	0	0	0	0
DGRP-712	100	0	0	0	100	0	0	0	0
DGRP-730	95	0	5	0	20	80	0	0	0
DGRP-732	100	0	0	0	86.6667	13.3333	0	0	0
DGRP-765	100	0	0	0	93.3333	6.66667	0	0	0
DGRP-774	100	0	0	0	100	0	0	0	0
DGRP-786	96.4286	3.57143	0	0	100	0	0	0	0
DGRP-799	100	0	0	0	100	0	0	0	0
DGRP-820	100	0	0	0	100	0	0	0	0
DGRP-852	100	0	0	0	100	0	0	0	0
DGRP-859	100	0	0	0	76.9231	23.0769	0	0	0
