## Supplementary Tables for "Early-life nutrition interacts with developmental genes to shape the brain and sleep behavior in *Drosophila melanogaster*": S6_Table.xlsx

### Sheet: (A) MBs Normal food
S6 Table. DGRP line means for all MBs traits. (A) MBs traits from females reared on Normal food. (B) MBs traits from females reared on Restricted food. Normalized means are given in arbitrary units (a.u.). F: female; M: male; N: normal; R: restricted.
Line	Line Number	Sex	Food	a-lobe length	a-lobe width	b-lobe length	b-lobe width
DGRP-208	208	F	N	0.405184	0.0635451	0.385193	0.06301
DGRP-301	301	F	N	0.442782	0.0533222	0.360794	0.0575187
DGRP-303	303	F	N	0.474864	0.0679112	0.372516	0.0515319
DGRP-304	304	F	N	0.444243	0.0681833	0.388127	0.0759263
DGRP-306	306	F	N	0.313777	0.0403324	0.367509	0.05075
DGRP-313	313	F	N	0.44387	0.0649091	0.352859	0.0687156
DGRP-315	315	F	N	0.432934	0.0666154	0.37028	0.0755376
DGRP-321	321	F	N	0.38009	0.0662865	0.367397	0.0655623
DGRP-324	324	F	N	0.385329	0.0585085	0.352186	0.059547
DGRP-335	335	F	N	0.387494	0.0626863	0.392897	0.0803703
DGRP-357	357	F	N	0.415548	0.0666097	0.362368	0.0681836
DGRP-358	358	F	N	0.435618	0.070426	0.371105	0.0792749
DGRP-360	360	F	N	0.409471	0.0620587	0.362292	0.0641853
DGRP-362	362	F	N	0.437628	0.0722085	0.378451	0.0756914
DGRP-365	365	F	N	0.393963	0.0586051	0.372814	0.0683585
DGRP-375	375	F	N	0.433944	0.0609206	0.369469	0.063794
DGRP-379	379	F	N	0.424175	0.0737105	0.371851	0.0679513
DGRP-380	380	F	N	0.401641	0.0697284	0.365587	0.0668169
DGRP-391	391	F	N	0.406125	0.0677545	0.385642	0.0721102
DGRP-399	399	F	N	0.445013	0.0674722	0.38152	0.0695115
DGRP-40	40	F	N	0.398523	0.0663187	0.365221	0.0693424
DGRP-409	409	F	N	0.367232	0.0600376	0.364997	0.064479
DGRP-427	427	F	N	0.391966	0.0658714	0.372011	0.0660353
DGRP-437	437	F	N	0.408975	0.0655525	0.373627	0.0639047
DGRP-486	486	F	N	0.445681	0.0741863	0.365644	0.069432
DGRP-517	517	F	N	0.415929	0.0658852	0.380536	0.067385
DGRP-555	555	F	N	0.440937	0.0612103	0.386021	0.0687107
DGRP-57	57	F	N	0.396779	0.0706458	0.370774	0.070467
DGRP-705	705	F	N	0.283112	0.0403084	0.318036	0.0472552
DGRP-707	707	F	N	0.388389	0.066269	0.392397	0.0713137
DGRP-712	712	F	N	0.4149	0.0718287	0.380999	0.0742299
DGRP-730	730	F	N	0.360725	0.0617812	0.37553	0.0774055
DGRP-732	732	F	N	0.425572	0.071692	0.391142	0.0714102
DGRP-765	765	F	N	0.359925	0.0585596	0.372123	0.0601439
DGRP-774	774	F	N	0.423047	0.0615919	0.354007	0.0663048
DGRP-786	786	F	N	0.399764	0.062507	0.367374	0.0616377
DGRP-799	799	F	N	0.360704	0.0690237	0.373636	0.0793008
DGRP-820	820	F	N	0.409855	0.0694358	0.368468	0.0722069
DGRP-852	852	F	N	0.379891	0.0497485	0.350209	0.047353
DGRP-859	859	F	N	0.44861	0.0663257	0.379352	0.069348

### Sheet: (B) MBs Restricted food
Line	Line Number	Sex	Food	a-lobe length	a-lobe width	b-lobe length	b-lobe width
DGRP-208	208	F	R	0.374316	0.0617541	0.385279	0.0718465
DGRP-301	301	F	R	0.427066	0.0566079	0.377789	0.0533547
DGRP-303	303	F	R	0.398251	0.0686334	0.382368	0.0589345
DGRP-304	304	F	R	0.435078	0.0661949	0.399395	0.0764999
DGRP-306	306	F	R	0.260158	0.0366854	0.311399	0.0483242
DGRP-313	313	F	R	0.40379	0.075512	0.390358	0.0731634
DGRP-315	315	F	R	0.415261	0.064098	0.382725	0.0675112
DGRP-321	321	F	R	0.36562	0.0629697	0.375725	0.0672927
DGRP-324	324	F	R	0.344928	0.0613975	0.362255	0.0684749
DGRP-335	335	F	R	0.442745	0.0726853	0.422594	0.0883064
DGRP-357	357	F	R	0.40902	0.0684712	0.380015	0.0585736
DGRP-358	358	F	R	0.414721	0.0695531	0.367316	0.0777471
DGRP-360	360	F	R	0.419981	0.071441	0.362949	0.0635215
DGRP-362	362	F	R	0.37266	0.068868	0.383694	0.0706807
DGRP-365	365	F	R	0.405759	0.0626567	0.359035	0.0723923
DGRP-375	375	F	R	0.412577	0.0655182	0.376719	0.0579554
DGRP-379	379	F	R	0.395726	0.074033	0.397178	0.0680348
DGRP-380	380	F	R	0.394801	0.0731624	0.368046	0.0739386
DGRP-391	391	F	R	0.404261	0.0666065	0.387546	0.0808861
DGRP-399	399	F	R	0.394855	0.0718919	0.375175	0.0729157
DGRP-40	40	F	R	0.367011	0.0631262	0.354407	0.0593397
DGRP-409	409	F	R	0.369589	0.0640316	0.368098	0.0684479
DGRP-427	427	F	R	0.401056	0.0694368	0.373712	0.0644212
DGRP-437	437	F	R	0.436629	0.0647422	0.373231	0.0710915
DGRP-486	486	F	R	0.415186	0.0709677	0.394077	0.0733726
DGRP-517	517	F	R	0.367295	0.0627533	0.364745	0.0669301
DGRP-555	555	F	R	0.399166	0.0625474	0.373466	0.0634419
DGRP-57	57	F	R	0.43521	0.0673239	0.387954	0.0643132
DGRP-705	705	F	R	0.292449	0.0387549	0.381563	0.0617515
DGRP-707	707	F	R	0.398723	0.0639893	0.374391	0.0636984
DGRP-712	712	F	R	0.391615	0.0709758	0.386789	0.0715978
DGRP-730	730	F	R	0.42353	0.0658622	0.398231	0.0885123
DGRP-732	732	F	R	0.384563	0.0746876	0.381842	0.0749438
DGRP-765	765	F	R	0.366955	0.062888	0.37357	0.0600667
DGRP-774	774	F	R	0.40738	0.0703307	0.367008	0.0631676
DGRP-786	786	F	R	0.399364	0.0625744	0.368898	0.0664458
DGRP-799	799	F	R	0.383105	0.0636524	0.366782	0.0723862
DGRP-820	820	F	R	0.449061	0.0715733	0.387325	0.0744989
DGRP-852	852	F	R	0.397325	0.0478381	0.382573	0.047531
DGRP-859	859	F	R	0.464861	0.0579554	0.399568	0.0646198
