## Supplementary Tables for "Early-life nutrition interacts with developmental genes to shape the brain and sleep behavior in *Drosophila melanogaster*": S7_Table.xlsx

### Sheet: (A) a-length
S7 Table. Analyses of variance of MBs traits. Food, and its interaction are fixed effects, the rest are random. Mixed model, one-way factorial ANOVAs are given females as well as reduced models by Food. L: DGRP Line; F: Food; df: degrees of freedom; MS: Type III mean squares; F: F-ratio test; P: P-value; σ2: variance component estimate; SE: standard error; H2: Broad-sense heritability; r: cross-f…
a-lobe length Early life nutrition
Analysis	Source	df	MS	F	P	σ2	SE	H2	r	i2
Females (Full Model) cross-food	L	39	0.0487746	12.11	<.0001	0.000894	0.000267	0.232133	0.73399	0.26601
	F	1	0.0403958	10.03	0.0016	Fixed	Fixed
	LxF	39	0.0111112	2.76	<.0001	0.000324	0.000115
	Error	1663	0.00402922			0.004029	0.00014
Analysis	Source	df	MS	F	P	σ2	SE	H2	r	i2
Normal (Female)	L	39	0.0304446	7.7	<.0001	0.001208	0.000315	0.234109	-	-
	Error	832	0.00395261			0.003952	0.000194
Restricted (Female)	L	39	0.029517	7.19	<.0001	0.001218	0.000322	0.228732	-	-
	Error	831	0.00410592			0.004107	0.000202

### Sheet: (B) a-width
a-lobe width Early life nutrition
Analysis	Source	df	MS	F	P	σ2	SE	H2	r	i2
Females (Full Model) cross-food	L	39	0.0024959	20.11	<.0001	5.4e-05	1.3e-05	0.317538	0.935956	0.0640437
	F	1	0.00030621	2.47	0.1165	Fixed	Fixed
	LxF	39	0.00020311	1.64	0.0082	3.695e-06	2.125e-06
	Error	1663	0.00012414			0.000124	4.303e-06
Analysis	Source	df	MS	F	P	σ2	SE	H2	r	i2
Normal (Female)	L	39	0.00124682	10.59	<.0001	5.2e-05	1.3e-05	0.305882	-	-
	Error	832	0.00011772			0.000118	5.772e-06
Restricted (Female)	L	39	0.00145127	11.12	<.0001	6.3e-05	1.6e-05	0.324742	-	-
	Error	831	0.00013057			0.000131	6.407e-06

### Sheet: (C) b-length
b-lobe length Early life nutrition
Analysis	Source	df	MS	F	P	σ2	SE	H2	r	i2
Females (Full Model) cross-food	L	39	0.00634004	4.18	<.0001	5.7e-05	3.9e-05	0.097445	0.347561	0.652439
	F	1	0.0195122	12.85	0.0003	Fixed	Fixed
	LxF	39	0.00386625	2.55	<.0001	0.000107	4.1e-05
	Error	1663	0.00151796			0.001519	5.3e-05
Analysis	Source	df	MS	F	P	σ2	SE	H2	r	i2
Normal (Female)	L	39	0.00428072	2.66	<.0001	0.000121	4.4e-05	0.0699422	-	-
	Error	832	0.00161059			0.001609	7.9e-05
Restricted (Female)	L	39	0.00582337	4.09	<.0001	0.000213	6.5e-05	0.129957	-	-
	Error	831	0.00142521			0.001426	7e-05

### Sheet: (D) b-width
b-lobe width Early life nutrition
Analysis	Source	df	MS	F	P	σ2	SE	H2	r	i2
Females (Full Model) cross-food	L	39	0.00272008	17.16	<.0001	5.3e-05	1.4e-05	0.29148	0.815385	0.184615
	F	1	0.00021922	1.38	0.2398	Fixed	Fixed
	LxF	39	0.00041153	2.6	<.0001	1.2e-05	4.238e-06
	Error	1663	0.00015855			0.000158	5.495e-06
Analysis	Source	df	MS	F	P	σ2	SE	H2	r	i2
Normal (Female)	L	39	0.00145982	9.54	<.0001	5.9e-05	1.5e-05	0.278302	-	-
	Error	832	0.00015309			0.000153	7.503e-06
Restricted (Female)	L	39	0.00166379	10.14	<.0001	7e-05	1.8e-05	0.299145	-	-
	Error	831	0.00016401			0.000164	8.046e-06
