## Supplementary Tables for "Early-life nutrition interacts with developmental genes to shape the brain and sleep behavior in *Drosophila melanogaster*": S9_Table_newdata.xlsx

### Sheet: (A) Davie 2018
S9 Table. Comparison of sleep associated genes with genes expressed in MBs from previous reports. (A) A single-cell atlas of adult fly brains (Davie et al., 2018) Table S3 - Marker genes and statistics. (B) Adult brain MB expressed GAL4 lines (Jenett et al., 2012) FlyLight web server. (C) Third instar larva brain MB expressed GAL4 lines (Li et al., 2014) FlyLight web server. (D) Genes enriched in…
Olivares et al., 2022	Davie et al., 2018	common genes		Olivares et al., 2022 validated	common genes	common RNAi validated
5-HT1A	2mit	5-HT1A		axo	5-HT1A	drongo
5-HT2B	5-HT1A	bel		crq	bel	Fas2
Abi	5-HT1B	brp		drongo	brp	Mp
alpha-Est4	a	bru2		Fas2	bru2	mspo
Ance-3	Aac11	bun		Fur1	bun	Ten-a
ap	ab	cac		gukh	cac
ara	Abl	CG11317		LpR2	CG11317
ari-1	Ac78C	CG11319		Mmp2	CG11319
Asap	AcCoAS	CG12531		Mp	CG12531
AspRS	Act5C	CG15630		mspo	CG15630
Atg12	Ady43A	CG30116		Ptp61F	CG30116
Atg6	Aef1	CG31760		Rbfox1	CG31760
ATP8B	AGO1	CG32647		RpL23	CG32647
axo	alph	CG34353		RpS27A	CG34353
bbg	alphagamma-element:CR32865	CG34354		Snmp2	CG34354
beat-VI	alphaTub84B	CG42238		Ten-a	CG42238
bel	amon	CG42613		wun	CG42613
Blimp-1	AnxB11	CG42817			CG42817
bnl	Appl	CG43658			CG43658
borr	Arl6IP1	CG45263			CG45263
Brd	Arp1	CG7985			CG7985
brp	ATPsynF	Con			Con
bru1	B52	cora			cora
bru2	beat-VII	Cow			Cow
bsh	bel	crb			crb
btl	betaTub56D	Dad			Dad
Bub1	bic	DAT			DAT
bun	bma	Dh44-R2			Dh44-R2
byn	brat	dikar			dikar
cac	brp	dlp			dlp
Cad99C	bru2	dpr10			dpr10
CanA1	bru3	dpr17			dpr17
CAP	Bsg	drongo			drongo
caps	bsk	Eip63E			Eip63E
casp	btsz	Elk			Elk
cav	bun	Fas2			Fas2
Cdc27	Bx	Fife			Fife
CdGAPr	C3G	fru			fru
CecC	Ca-alpha1D	ftz-f1			ftz-f1
Ced-12	Ca-beta	fz			fz
CG10011	cac	Gfrl			Gfrl
CG10185	cact	gpp			gpp
CG10324	CAH2	Gprk2			Gprk2
CG10326	Cals	Gycbeta100B			Gycbeta100B
CG10333	Calx	ics			ics
CG10413	CanA-14F	Lac			Lac
CG10428	CanB	mamo			mamo
CG11050	Caper	mgl			mgl
CG11138	Ccn	Mkk4			Mkk4
CG11317	Cdc37	Mp			Mp
CG11319	Cdk5alpha	mspo			mspo
CG11367	Cf2	Ndae1			Ndae1
CG11534	cg	norpA			norpA
CG11753	CG10077	Nrg			Nrg
CG11786	CG10132	Oamb			Oamb
CG11790	CG10257	olf413			olf413
CG11889	CG10283	pHCl-1			pHCl-1
CG11891	CG10508	prominin-like			prominin-like
CG12075	CG10543	psq			psq
CG12129	CG10947	Ptp99A			Ptp99A
CG12219	CG11077	pyd			pyd
CG1246	CG11151	qm			qm
CG12484	CG11191	Rdl			Rdl
CG12531	CG11221	RhoGAP71E			RhoGAP71E
CG12913	CG1129	sca			sca
CG12914	CG11317	Sema1a			Sema1a
CG12926	CG11319	Sema2b			Sema2b
CG12951	CG11406	sgg			sgg
CG13025	CG11486	Spn			Spn
CG13062	CG11537	Ten-a			Ten-a
CG13160	CG11586	unc-13-4A			unc-13-4A
CG13229	CG11768	unc80			unc80
CG13250	CG11873	wdb			wdb
CG13313	CG12071
CG13325	CG12194
CG13531	CG12531
CG13640	CG12560
CG13742	CG12895
CG13744	CG13055
CG13887	CG13204
CG13902	CG13248
CG13992	CG13300
CG1407	CG13364
CG14431	CG13551
CG14457	CG13739
CG14459	CG13784
CG14523	CG13921
CG14528	CG14044
CG14722	CG14312
CG14853	CG14478
CG15046	CG14509
CG15120	CG14762
CG15155	CG14764
CG15345	CG1504
CG15471	CG15097
CG15553	CG1513
CG15564	CG15459
CG15630	CG15539
CG15877	CG15630
CG15879	CG15765
CG15914	CG15894
CG17199	CG15916
CG17209	CG16711
CG17230	CG17124
CG1750	CG17202
CG17681	CG17271
CG1809	CG17272
CG1814	CG17321
CG18208	CG1737
CG18420	CG17508
CG18507	CG17514
CG18596	CG17778
CG18672	CG17816
CG18765	CG17841
CG18769	CG18265
CG18814	CG18812
CG2199	CG1943
CG2211	CG2316
CG2267	CG2772
CG2310	CG2865
CG2781	CG30116
CG30048	CG30158
CG30080	CG30389
CG30116	CG30419
CG30122	CG30463
CG31038	CG31140
CG31121	CG31191
CG31145	CG31342
CG31176	CG31523
CG31231	CG31637
CG31559	CG31760
CG31612	CG31814
CG31690	CG31997
CG31760	CG32066
CG31789	CG32085
CG31808	CG32100
CG31861	CG32204
CG31882	CG32243
CG3198	CG32264
CG32036	CG32276
CG32091	CG32280
CG32095	CG32392
CG32137	CG32428
CG32138	CG32506
CG32373	CG32647
CG32454	CG32700
CG32532	CG33090
CG32647	CG33116
CG32698	CG33181
CG32791	CG33543
CG32816	CG34114
CG32982	CG34219
CG33143	CG34353
CG33144	CG34354
CG33158	CG34355
CG33172	CG34370
CG33203	CG34402
CG33262	CG34449
CG33275	CG3625
CG33700	CG3689
CG33772	CG3726
CG3386	CG3732
CG34050	CG3857
CG34113	CG3961
CG34133	CG3967
CG34300	CG40045
CG34353	CG40498
CG34354	CG42238
CG34356	CG42260
CG34383	CG4230
CG3669	CG42313
CG3702	CG42322
CG42238	CG42324
CG42258	CG42337
CG42304	CG42339
CG42340	CG42392
CG42342	CG42402
CG42389	CG42492
CG42458	CG42541
CG42489	CG42613
CG42570	CG42684
CG42593	CG42700
CG42594	CG42784
CG42613	CG42788
CG42662	CG42817
CG42663	CG4297
CG42672	CG43102
CG42676	CG43222
CG4270	CG43324
CG42732	CG43658
CG42749	CG43729
CG42750	CG43736
CG42790	CG43737
CG42806	CG43759
CG42817	CG4467
CG43078	CG44774
CG43133	CG4502
CG43229	CG45050
CG43244	CG45263
CG4335	CG4596
CG4341	CG4658
CG43658	CG4660
CG43691	CG5028
CG43693	CG5065
CG43732	CG5549
CG43740	CG5694
CG43795	CG5746
CG44085	CG5830
CG4415	CG5890
CG44837	CG5934
CG44954	CG6024
CG45002	CG6044
CG45058	CG6154
CG45083	CG6180
CG45186	CG6282
CG45263	CG6329
CG4613	CG6364
CG4627	CG6707
CG4630	CG6765
CG4702	CG6767
CG4842	CG6867
CG5071	CG7185
CG5151	CG7378
CG5217	CG7646
CG5482	CG7694
CG5597	CG7708
CG5645	CG7920
CG5662	CG7985
CG5704	CG7990
CG5756	CG8034
CG5758	CG8108
CG5783	CG8243
CG5921	CG8248
CG5945	CG8289
CG5991	CG8498
CG6051	CG8500
CG6071	CG8641
CG6428	CG8726
CG6678	CG8910
CG6983	CG9171
CG7016	CG9267
CG7131	CG9368
CG7180	CG9391
CG7196	CG9410
CG7320	CG9646
CG7512	CG9801
CG7896	CG9813
CG7985	chinmo
CG8083	chn
CG8401	chrb
CG8564	Cip4
CG8773	Cirl
CG8774	Cka
CG8786	CkIIalpha
CG8834	Cks85A
CG8861	cmpy
CG9021	CngB
CG9265	Cngl
CG9630	cno
CG9733	comm
CG9760	Con
CG9850	cora
CG9921	CoRest
cher	corn
CLIP-190	coro
cnc	corto
comr	Cow
Con	COX6B
Coq2	cpo
cora	cpx
Cow	CR12842
Cp1	CR18275
CPT2	CR44024
CR13656	CR44030
CR30009	CR44417
CR31084	CR44598
CR32773	crb
CR43270	crol
CR43300	CtBP
CR43413	cv-c
CR43481	CycG
CR43808	CycT
CR44051	Cyp1
CR44069	da
CR44125	dac
CR44126	Dad
CR44315	DAT
CR44349	dati
CR44398	Dek
CR44530	Df31
CR44579	Dh44-R1
CR44644	Dh44-R2
CR44645	Dhit
CR44833	Dhpr
CR44900	Dic1
CR44951	Dif
CR44999	dikar
CR45137	dlg1
CR45141	dlp
CR45147	DnaJ-1
CR45197	dnc
CR45214	Dnz1
CR45215	Dop1R1
CR45265	Dop1R2
CR45266	dpr10
CR45278	dpr12
CR45281	dpr17
CR45330	dpr20
CR45353	dpr8
CR45381	dpr9
CR45406	Drep2
CR45417	Drl-2
CR45590	drongo
crb	Dscam1
crq	Dscam4
CycA	Dsp1
Cyp9h1	Dyb
CysRS	dysc
Dad	Eaat2
DAT	eEF1alpha2
Dbp45A	eEF2
DCX-EMAP	eEF5
Ddr	eff
Dh44-R2	eIF3b
Diedel	eIF3d1
dikar	eIF3e
Dip-B	eIF3h
dlp	eIF3i
dnk	eIF3m
dpr10	Eip63E
dpr13	Eip93F
dpr17	elav
dpr5	elB
dpr6	Elk
dpy	emc
Drep1	Epac
drongo	ey
Dscam3	eys
dsx	Fas2
dsx-c73A	fax
DUBAI	fdl
Dys	fend
E5	Fife
ebd1	Fili
ec	FK506-bp2
edl	Flo1
eIF3g1	fne
eIF5B	fok
Eip55E	FoxP
Eip63E	fru
Eip63F-1	fs(1)h
Eip74EF	Fs(2)Ket
Elk	ftz-f1
euc	fwe
Exn	fz
fas	fz3
Fas2	Galphao
Fatp	Galphaq
Fife	Galphas
FMRFaR	Gbeta13F
fred	GC
frtz	Gdh
fru	Gfrl
ft	ghi
ftz-f1	gish
fu12	GlcAT-P
Fur1	glec
fz	GluClalpha
fzr	GluRIA
GABA-B-R1	GluRIB
Gfrl	gpp
Glut4EF	Gprk1
Gos28	Gprk2
gpp	gprs
Gprk2	Gr77a
grnd	grp
GstT1	Gs1l
GstT2	GstD1
gukh	GstD11
Gycbeta100B	Gug
hdc	gus
Hdc	Gycalpha99B
Hers	Gycbeta100B
Hmx	HDAC4
how	Hel25E
hpo	His2B:CG33868
Hr3	His3.3A
hrg	HmgZ
Hsp67Ba	hoe2
IA-2	hoip
ics	Hr38
Ilp7	Hr51
Ip259	Hrb98DE
Ir31a	Hs3st-A
Ir56a	Hsc70-3
Itgbn	Hsc70Cb
Jarid2	Hsp23
JhI-21	Hsp26
jim	Hsp27
JTBR	Hsp68
jv	Hsp70Bc
Kebab	Hsp83
kel	ICA69
kirre	ics
kn	Idh
kon	igl
L	Imp
l(1)G0193	Irp-1A
l(2)35Bc	jdp
l(2)35Be	jigr1
l(3)02640	JIL-1
l(3)05822	jing
Lac	Jupiter
lbl	Kap-alpha3
let-7-C	KCNQ
loco	Kdm4B
LpR1	kek1
LpR2	klar
LRP1	Kr-h1
lva	Kr-h2
mamo	kra
mbl	Ktl
Mcm6	kuz
Mdr49	l(1)G0255
Meltrin	l(1)G0289
mgl	l(1)G0469
MICU1	l(2)37Cc
Mid1	l(2)k09913
mir-2495	l(3)L1231
mir-280	l(3)neo38
mir-307a	Lac
mir-307b	Lar
Mkk4	lark
Mmp2	lbm
Mp	Lgr1
Mp20	Lgr3
mRpL12	Lis-1
mRpL32	Lmpt
msd1	lolal
msd5	loqs
msi	lwr
mspo	LysRS
MsR2	mAChR-B
Mst87F	Magi
Mt2	mamo
mtacp1	Mapmodulin
mtt	mbf1
Myb	Mct1
Myo61F	Mdh2
nAChRalpha3	me31B
nAChRalpha7	MED21
nahoda	Mef2
NC2beta	metro
Ndae1	MFS17
Nedd8	mgl
NFAT	mGluR
NK7.1	Mi-2
Nlg1	mib2
Nlg4	Mical
nmo	Mkk4
norpA	Mkp3
Not1	mmd
Np	Mob4
Npc2f	Mp
Npl4	mspo
Nrg	mtd
Nrx-IV	mts
Nsf2	mub
Oamb	Naa20A
Obp57a	Nacalpha
Obp57b	nAChRalpha1
Obp57c	nAChRalpha5
Oct-TyrR	nAChRalpha6
Octbeta2R	nAChRbeta1
olf413	Nadsyn
Or45b	NaPi-III
Or49a	Ncoa6
Or49b	ND-AGGG
Or59b	ND-B16.6
Or59c	Ndae1
Or98a	Nep1
otp	Nhe2
oys	Nlg3
pall	Non1
Parg	norpA
Pde6	Nrg
pdm3	nrm
Pex1	Ntf-2
pgant2	oaf
PGRP-LA	Oamb
PGRP-LC	Octbeta1R
pHCl-1	Octbeta3R
Pino	olf413
pnt	Oli
Pole2	ome
ppk8	osa
Ppn	p120ctn
prominin-like	pAbp
Prosap	Pabp2
PsGEF	pan
psidin	par-1
psq	Past1
Ptp4E	Pcd
Ptp61F	PDCD-5
Ptp99A	Pde1c
pyd	Pde8
pyr	Pde9
qless	PDZ-GEF
qm	Pep
qtc	Pfrx
RapGAP1	PH4alphaNE1
Rbfox1	pHCl-1
Rcd2	phyl
Rdl	PIG-B
repo	pigs
Ret	PIP4K
RhoGAP71E	Pitslre
RhoGEF64C	Pka-C1
RIOK1	Pka-C3
robo2	Pka-R1
Roc2	Pka-R2
Root	Pkc53E
RpL10Ab	Pkc98E
RpL23	Pkn
RpS27A	Plc21C
RpS3	plx
ru	PMCA
S-Lap5	PMP34
sba	pod1
sca	porin
Sec10	Pp1-87B
Sec13	Pp2A-29B
Sema1a	Ppcs
Sema2b	PPP1R15
Sema5c	prominin-like
Ser	pros
Sfp87B	Prp3
sgg	prt
shep	Prx3
shg	psq
shn	Ptp99A
shot	Ptpmeg
side	puc
Sik3	PVRAP
sima	px
simj	pyd
SKIP	qkr58E-1
slif	qkr58E-3
slp2	qm
Smr	Rab26
Smu1	Rab27
Smyd3	Rab3
sn	RabX4
Snap25	Rac1
Snmp2	rad
Snup	Rap1
sog	Rbp
sowah	Rbp1-like
Sox15	Rbp6
SoxN	Rcd-1
SP2637	rdgB
SPARC	rdgBbeta
Spn	rdgC
sqa	Rdh
Srp19	Rdl
Ssadh	Ref1
Stlk	Rgk1
stops	Rgk2
svp	Rgk3
Syb	Rgl
Tango13	rgn
tau	rhea
Ten-a	RhoBTB
tkv	RhoGAP71E
Tm1	RhoGDI
tmod	Ric
Tret1-1	Rim
Trim9	rin
tRNA:CR32456	ringer
tRNA:K5:87BC	Roe1
trp	roX2
Trxr-2	RpL10
tsl	RpL26
tty	RpL27A
Tusp	RpL36
TwdlB	RpL37A
TwdlH	RpL41
TwdlN	Rpn5
TwdlP	RpS11
twin	RpS19a
U26	RpS20
Ubx	RpS23
Ucp4C	RpS30
unc-13-4A	RpS3A
unc79	RpS5a
unc80	RpS9
Usp7	rut
vg	sals
Vha14-2	SC35
Vha36-2	sca
Vsx2	Scgbeta
wdb	scrib
wuc	scyl
wun	sda
wun2	sdt
yata	Sema1a
yellow-c	Sema2b
Zip99C	SERCA
Ziz	sgg
ZnT33D	Shawl
zormin	sick
	Sirup
	skd
	Slmap
	slo
	Slob
	smog
	Smox
	smt3
	Smurf
	Snap24
	sNPF
	SP1173
	Spf45
	spir
	Spn
	Spred
	spz
	sqd
	sr
	SRm160
	SRPK
	stai
	Stat92E
	stv
	stx
	Syt12
	Sytalpha
	tai
	Task6
	Task7
	TBCB
	TBPH
	Tctp
	Tektin-C
	Ten-a
	Tet
	TfIIA-S
	TfIIS
	thoc7
	Tim8
	Tina-1
	TMEM216
	tna
	toc
	Tomosyn
	tow
	toy
	trio
	trn
	Trpm
	trv
	Trx-2
	Tsp39D
	Tsp42Ej
	Tsp42En
	tsr
	tut
	tutl
	U2af50
	Ubi-p5E
	Ubi-p63E
	unc-13-4A
	unc80
	Unr
	upSET
	VAChT
	VepD
	vtd
	wdb
	wmd
	wrd
	wry
	Xbp1
	Xe7
	zfh2
	Zyx

### Sheet: (B) Jenett 2012
Olivares et al., 2022	Jenett et al., 2012	common genes		Olivares et al., 2022 validated	common genes	common RNAi validated
5-HT1A	5-HT2B	5-HT2B		axo	5-HT2B	Fur1
5-HT2B	ab	beat-VI		crq	beat-VI	mspo
Abi	Abd-B	bun		drongo	bun
alpha-Est4	acj6	CG12484		Fas2	CG12484
Ance-3	Acsl	CG8861		Fur1	CG8861
ap	amn	cnc		gukh	cnc
ara	Ank2	DAT		LpR2	DAT
ari-1	Appl	dlp		Mmp2	dlp
Asap	AstC-R1	dpr10		Mp	dpr10
AspRS	Atf-2	Eip74EF		mspo	Eip74EF
Atg12	Atpalpha	FMRFaR		Ptp61F	FMRFaR
Atg6	bab1	fru		Rbfox1	fru
ATP8B	beat-IIIb	Fur1		RpL23	Fur1
axo	beat-IIIc	GABA-B-R1		RpS27A	GABA-B-R1
bbg	beat-IV	Hr3		Snmp2	Hr3
beat-VI	beat-VI	mspo		Ten-a	mspo
bel	bi	mtt		wun	mtt
Blimp-1	bif	nAChRalpha3			nAChRalpha3
bnl	bon	NFAT			NFAT
borr	br	NK7.1			NK7.1
Brd	Btk29A	Oamb			Oamb
brp	bun	pdm3			pdm3
bru1	bwa	Rdl			Rdl
bru2	Ca-beta	sba			sba
bsh	CASK	shot			shot
btl	CCHa1-R	Smr			Smr
Bub1	Ccn	svp			svp
bun	CG10654
byn	CG12484
cac	CG12605
Cad99C	CG15765
CanA1	CG18599
CAP	CG31324
caps	CG32432
casp	CG32506
cav	CG32613
Cdc27	CG34355
CdGAPr	CG34370
CecC	CG42302
Ced-12	CG4328
CG10011	CG45071
CG10185	CG6044
CG10324	CG6495
CG10326	CG8861
CG10333	chinmo
CG10413	ci
CG10428	Clamp
CG11050	cmpy
CG11138	cnc
CG11317	CNMaR
CG11319	crc
CG11367	cry
CG11534	ct
CG11753	dan
CG11786	DAT
CG11790	dati
CG11889	Dbx
CG11891	dlp
CG12075	dnc
CG12129	Dop1R1
CG12219	Dop2R
CG1246	dpr10
CG12484	dpr8
CG12531	Dr
CG12913	drl
CG12914	ds
CG12926	Dscam1
CG12951	Dscam2
CG13025	dve
CG13062	Eaat2
CG13160	Eip74EF
CG13229	Eip75B
CG13250	Eip93F
CG13313	emc
CG13325	en
CG13531	Eph
CG13640	ETHR
CG13742	Ets65A
CG13744	Ets96B
CG13887	eya
CG13902	FMRFaR
CG13992	FoxK
CG1407	fru
CG14431	Fur1
CG14457	GABA-B-R1
CG14459	Gbeta13F
CG14523	gish
CG14528	Glu-RIB
CG14722	GluRIA
CG14853	gogo
CG15046	gsb-n
CG15120	Gug
CG15155	h
CG15345	H15
CG15471	hang
CG15553	hec
CG15564	hig
CG15630	Hr3
CG15877	Hr39
CG15879	Hr51
CG15914	Hs3st-A
CG17199	hth
CG17209	Hug
CG17230	igl
CG1750	jar
CG17681	jigr1
CG1809	klg
CG1814	klu
CG18208	Kr
CG18420	Kr-h1
CG18507	l(2)gl
CG18596	Lgr3
CG18672	lid
CG18765	lilli
CG18769	Lim1
CG18814	Lim3
CG2199	lola
CG2211	lov
CG2267	mam
CG2310	Mef2
CG2781	MFS9
CG30048	Mnt
CG30080	msn
CG30116	mspo
CG30122	MsR1
CG31038	mtt
CG31121	Myc
CG31145	nAChRalpha2
CG31176	nAChRalpha3
CG31231	nAChRalpha6
CG31559	NAT1
CG31612	NetA
CG31690	NFAT
CG31760	NK7.1
CG31789	Nrt
CG31808	Oamb
CG31861	Octbeta1R
CG31882	Octbeta3R
CG3198	opa
CG32036	para
CG32091	pdm3
CG32095	pHCl
CG32137	Pkc53E
CG32138	Pkc98E
CG32373	Pkcdelta
CG32454	Plc21C
CG32532	Poxn
CG32647	Ppcs
CG32698	Rdl
CG32791	rst
CG32816	run
CG32982	rut
CG33143	RYa-R
CG33144	RyR
CG33158	salm
CG33172	salr
CG33203	sba
CG33262	sbb
CG33275	sc
CG33700	schlank
CG33772	Scp2
CG3386	Scr
CG34050	sda
CG34113	shi
CG34133	shot
CG34300	sif
CG34353	sli
CG34354	Smr
CG34356	SNF4Agamma
CG34383	sNPF
CG3669	Src64B
CG3702	stan
CG42238	Stat92E
CG42258	stg
CG42304	svp
CG42340	sws
CG42342	Tak1
CG42389	tn
CG42458	tna
CG42489	toy
CG42570	trh
CG42593	trio
CG42594	TrissinR
CG42613	trpl
CG42662	ttk
CG42663	tutl
CG42672	unc-5
CG42676	Vmat
CG4270	vri
CG42732	wry
CG42749	zfh2
CG42750
CG42790
CG42806
CG42817
CG43078
CG43133
CG43229
CG43244
CG4335
CG4341
CG43658
CG43691
CG43693
CG43732
CG43740
CG43795
CG44085
CG4415
CG44837
CG44954
CG45002
CG45058
CG45083
CG45186
CG45263
CG4613
CG4627
CG4630
CG4702
CG4842
CG5071
CG5151
CG5217
CG5482
CG5597
CG5645
CG5662
CG5704
CG5756
CG5758
CG5783
CG5921
CG5945
CG5991
CG6051
CG6071
CG6428
CG6678
CG6983
CG7016
CG7131
CG7180
CG7196
CG7320
CG7512
CG7896
CG7985
CG8083
CG8401
CG8564
CG8773
CG8774
CG8786
CG8834
CG8861
CG9021
CG9265
CG9630
CG9733
CG9760
CG9850
CG9921
cher
CLIP-190
cnc
comr
Con
Coq2
cora
Cow
Cp1
CPT2
CR13656
CR30009
CR31084
CR32773
CR43270
CR43300
CR43413
CR43481
CR43808
CR44051
CR44069
CR44125
CR44126
CR44315
CR44349
CR44398
CR44530
CR44579
CR44644
CR44645
CR44833
CR44900
CR44951
CR44999
CR45137
CR45141
CR45147
CR45197
CR45214
CR45215
CR45265
CR45266
CR45278
CR45281
CR45330
CR45353
CR45381
CR45406
CR45417
CR45590
crb
crq
CycA
Cyp9h1
CysRS
Dad
DAT
Dbp45A
DCX-EMAP
Ddr
Dh44-R2
Diedel
dikar
Dip-B
dlp
dnk
dpr10
dpr13
dpr17
dpr5
dpr6
dpy
Drep1
drongo
Dscam3
dsx
dsx-c73A
DUBAI
Dys
E5
ebd1
ec
edl
eIF3g1
eIF5B
Eip55E
Eip63E
Eip63F-1
Eip74EF
Elk
euc
Exn
fas
Fas2
Fatp
Fife
FMRFaR
fred
frtz
fru
ft
ftz-f1
fu12
Fur1
fz
fzr
GABA-B-R1
Gfrl
Glut4EF
Gos28
gpp
Gprk2
grnd
GstT1
GstT2
gukh
Gycbeta100B
hdc
Hdc
Hers
Hmx
how
hpo
Hr3
hrg
Hsp67Ba
IA-2
ics
Ilp7
Ip259
Ir31a
Ir56a
Itgbn
Jarid2
JhI-21
jim
JTBR
jv
Kebab
kel
kirre
kn
kon
L
l(1)G0193
l(2)35Bc
l(2)35Be
l(3)02640
l(3)05822
Lac
lbl
let-7-C
loco
LpR1
LpR2
LRP1
lva
mamo
mbl
Mcm6
Mdr49
Meltrin
mgl
MICU1
Mid1
mir-2495
mir-280
mir-307a
mir-307b
Mkk4
Mmp2
Mp
Mp20
mRpL12
mRpL32
msd1
msd5
msi
mspo
MsR2
Mst87F
Mt2
mtacp1
mtt
Myb
Myo61F
nAChRalpha3
nAChRalpha7
nahoda
NC2beta
Ndae1
Nedd8
NFAT
NK7.1
Nlg1
Nlg4
nmo
norpA
Not1
Np
Npc2f
Npl4
Nrg
Nrx-IV
Nsf2
Oamb
Obp57a
Obp57b
Obp57c
Oct-TyrR
Octbeta2R
olf413
Or45b
Or49a
Or49b
Or59b
Or59c
Or98a
otp
oys
pall
Parg
Pde6
pdm3
Pex1
pgant2
PGRP-LA
PGRP-LC
pHCl-1
Pino
pnt
Pole2
ppk8
Ppn
prominin-like
Prosap
PsGEF
psidin
psq
Ptp4E
Ptp61F
Ptp99A
pyd
pyr
qless
qm
qtc
RapGAP1
Rbfox1
Rcd2
Rdl
repo
Ret
RhoGAP71E
RhoGEF64C
RIOK1
robo2
Roc2
Root
RpL10Ab
RpL23
RpS27A
RpS3
ru
S-Lap5
sba
sca
Sec10
Sec13
Sema1a
Sema2b
Sema5c
Ser
Sfp87B
sgg
shep
shg
shn
shot
side
Sik3
sima
simj
SKIP
slif
slp2
Smr
Smu1
Smyd3
sn
Snap25
Snmp2
Snup
sog
sowah
Sox15
SoxN
SP2637
SPARC
Spn
sqa
Srp19
Ssadh
Stlk
stops
svp
Syb
Tango13
tau
Ten-a
tkv
Tm1
tmod
Tret1-1
Trim9
tRNA:CR32456
tRNA:K5:87BC
trp
Trxr-2
tsl
tty
Tusp
TwdlB
TwdlH
TwdlN
TwdlP
twin
U26
Ubx
Ucp4C
unc-13-4A
unc79
unc80
Usp7
vg
Vha14-2
Vha36-2
Vsx2
wdb
wuc
wun
wun2
yata
yellow-c
Zip99C
Ziz
ZnT33D
zormin

### Sheet: (C) Li 2014
Olivares et al., 2022	Li et al., 2014	common genes		Olivares et al., 2022 validated	common genes	common RNAi validated
5-HT1A	14-3-3zeta	5-HT1A		axo	5-HT1A	Fur1
5-HT2B	5-HT1A	ari-1		crq	ari-1
Abi	5-HT2A	Blimp-1		drongo	Blimp-1
alpha-Est4	ab	bun		Fas2	bun
Ance-3	Ac3	cac		Fur1	cac
ap	acj6	CG31760		gukh	CG31760
ara	Actbeta	Dad		LpR2	Dad
ari-1	Appl	dpr10		Mmp2	dpr10
Asap	ari-1	dpr5		Mp	dpr5
AspRS	arm	Dscam3		mspo	Dscam3
Atg12	AstC-R2	FMRFaR		Ptp61F	FMRFaR
Atg6	Atf3	fru		Rbfox1	fru
ATP8B	B-H1	ftz-f1		RpL23	ftz-f1
axo	bab1	Fur1		RpS27A	Fur1
bbg	bab2	Gycbeta100B		Snmp2	Gycbeta100B
beat-VI	bdl	jim		Ten-a	jim
bel	beat-Ic	mamo		wun	mamo
Blimp-1	beat-IIb	nAChRalpha3			nAChRalpha3
bnl	beat-IIIb	NFAT			NFAT
borr	beat-Vc	norpA			norpA
Brd	beat-VII	Oamb			Oamb
brp	ben	otp			otp
bru1	bi	psq			psq
bru2	Blimp-1	qtc			qtc
bsh	br	Rdl			Rdl
btl	btd	repo			repo
Bub1	Btk29A	robo2			robo2
bun	BuGZ	sba			sba
byn	bun	Sema1a			Sema1a
cac	Bx	shot			shot
Cad99C	C15	slp2			slp2
CanA1	Ca-beta	Smr			Smr
CAP	cac	SoxN			SoxN
caps	CadN	Vsx2			Vsx2
casp	Calx
cav	CASK
Cdc27	CCHa2-R
CdGAPr	cg
CecC	CG10654
Ced-12	CG12071
CG10011	CG12236
CG10185	CG12594
CG10324	CG12605
CG10326	CG12659
CG10333	CG12768
CG10413	CG13204
CG10428	CG13894
CG11050	CG14186
CG11138	CG14509
CG11317	CG15270
CG11319	CG2016
CG11367	CG2225
CG11534	CG2889
CG11753	CG30020
CG11786	CG30429
CG11790	CG31388
CG11889	CG31760
CG11891	CG32432
CG12075	CG32506
CG12129	CG32613
CG12219	CG32809
CG1246	CG34355
CG12484	CG34367
CG12531	CG3726
CG12913	CG3967
CG12914	CG4168
CG12926	CG42302
CG12951	CG42637
CG13025	CG43347
CG13062	CG43689
CG13160	CG4404
CG13229	CG44153
CG13250	CG45071
CG13313	CG4596
CG13325	CG4872
CG13531	CG6024
CG13640	CG7368
CG13742	CG9650
CG13744	CG9674
CG13887	CG9705
CG13902	ChAT
CG13992	chinmo
CG1407	chn
CG14431	ci
CG14457	CkIIbeta
CG14459	CNMaR
CG14523	CR4575
CG14528	croc
CG14722	crp
CG14853	CrzR
CG15046	cwo
CG15120	d4
CG15155	dac
CG15345	Dad
CG15471	dati
CG15553	dco
CG15564	Deaf1
CG15630	Dh31
CG15877	Dl
CG15879	dl
CG15914	dlg1
CG17199	dnc
CG17209	Doc1
CG17230	Dop1R1
CG1750	Dop1R2
CG17681	Dop2R
CG1809	DopEcR
CG1814	dpp
CG18208	dpr10
CG18420	dpr15
CG18507	dpr4
CG18596	dpr5
CG18672	dpr8
CG18765	Dscam1
CG18769	Dscam2
CG18814	Dscam3
CG2199	dysf
CG2211	eg
CG2267	Eip75B
CG2310	Eip93F
CG2781	elB
CG30048	Eph
CG30080	erm
CG30116	Ets65A
CG30122	Ets96B
CG31038	exd
CG31121	ey
CG31145	fd102C
CG31176	Fer2
CG31231	FMRFaR
CG31559	FoxK
CG31612	foxo
CG31690	fra
CG31760	Frq2
CG31789	fru
CG31808	ftz-f1
CG31861	Fur1
CG31882	G9a
CG3198	GABA-B-R3
CG32036	Gad1
CG32091	Gbeta5
CG32095	gish
CG32137	gl
CG32138	Glu-RIB
CG32373	GluClalpha
CG32454	gogo
CG32532	grh
CG32647	grn
CG32698	gsb-n
CG32791	Gug
CG32816	Gycbeta100B
CG32982	h
CG33143	ham
CG33144	Hey
CG33158	HGTX
CG33172	hig
CG33203	HLH4C
CG33262	HmgD
CG33275	HmgZ
CG33700	Hr38
CG33772	Hr39
CG3386	Hr51
CG34050	Hs3st-A
CG34113	Hsf
CG34133	hth
CG34300	htl
CG34353	Hug
CG34354	igl
CG34356	inv
CG34383	Ir68a
CG3669	ITP
CG3702	Itp-r83A
CG42238	jef
CG42258	jigr1
CG42304	jim
CG42340	jing
CG42342	kay
CG42389	klg
CG42458	Kr
CG42489	Kr-h1
CG42570	l(1)sc
CG42593	l(2)gl
CG42594	lbe
CG42613	lbm
CG42662	Lgr3
CG42663	lid
CG42672	lilli
CG42676	Lim1
CG4270	Lim3
CG42732	Liprin-gamma
CG42749	Lmpt
CG42750	lola
CG42790	lov
CG42806	mAChR-B
CG42817	mamo
CG43078	Mef2
CG43133	MESK2
CG43229	MFS9
CG43244	Mitf
CG4335	mld
CG4341	Mnt
CG43658	Mondo
CG43691	msn
CG43693	MTA1-like
CG43732	mud
CG43740	Myc
CG43795	nAChRalpha3
CG44085	nAChRalpha4
CG4415	nAChRalpha5
CG44837	Nca
CG44954	NetA
CG45002	Neu2
CG45058	NFAT
CG45083	norpA
CG45186	NPF
CG45263	Nrt
CG4613	nSyb
CG4627	nub
CG4630	nwk
CG4702	Oamb
CG4842	opa
CG5071	osa
CG5151	otp
CG5217	pain
CG5482	pan
CG5597	para
CG5645	Pde1c
CG5662	Pdp1
CG5704	phyl
CG5756	Pkc53E
CG5758	Plc21C
CG5783	ple
CG5921	Ppcs
CG5945	Proc-R
CG5991	Psc
CG6051	psq
CG6071	Ptx1
CG6428	Pvf2
CG6678	qtc
CG6983	Rap1
CG7016	Ras64B
CG7131	rdgB
CG7180	Rdl
CG7196	repo
CG7320	retn
CG7512	RhoGAP18B
CG7896	RhoGAPp190
CG7985	robo1
CG8083	robo2
CG8401	robo3
CG8564	Rpn6
CG8773	rst
CG8774	run
CG8786	Rx
CG8834	RYa-R
CG8861	RyR
CG9021	salm
CG9265	salr
CG9630	Sam-S
CG9733	sba
CG9760	Scm
CG9850	Scr
CG9921	scrt
cher	sda
CLIP-190	sdt
cnc	Sema1a
comr	sff
Con	shi
Coq2	shot
cora	sif
Cow	sli
Cp1	slim
CPT2	slou
CR13656	slp1
CR30009	slp2
CR31084	smo
CR32773	smog
CR43270	Smr
CR43300	sNPF
CR43413	Sox21b
CR43481	SoxN
CR43808	Sp1
CR44051	spi
CR44069	spir
CR44125	SPR
CR44126	sr
CR44315	stan
CR44349	sv
CR44398	sws
CR44530	Syt1
CR44579	TER94
CR44644	tn
CR44645	tna
CR44833	toy
CR44900	trio
CR44951	TrissinR
CR44999	Trl
CR45137	Trpm
CR45141	Tsp42Ej
CR45147	tup
CR45197	tutl
CR45214	TyrR
CR45215	Vsx1
CR45265	Vsx2
CR45266	Wnt4
CR45278	Wnt5
CR45281	wry
CR45330	zfh2
CR45353	zip
CR45381
CR45406
CR45417
CR45590
crb
crq
CycA
Cyp9h1
CysRS
Dad
DAT
Dbp45A
DCX-EMAP
Ddr
Dh44-R2
Diedel
dikar
Dip-B
dlp
dnk
dpr10
dpr13
dpr17
dpr5
dpr6
dpy
Drep1
drongo
Dscam3
dsx
dsx-c73A
DUBAI
Dys
E5
ebd1
ec
edl
eIF3g1
eIF5B
Eip55E
Eip63E
Eip63F-1
Eip74EF
Elk
euc
Exn
fas
Fas2
Fatp
Fife
FMRFaR
fred
frtz
fru
ft
ftz-f1
fu12
Fur1
fz
fzr
GABA-B-R1
Gfrl
Glut4EF
Gos28
gpp
Gprk2
grnd
GstT1
GstT2
gukh
Gycbeta100B
hdc
Hdc
Hers
Hmx
how
hpo
Hr3
hrg
Hsp67Ba
IA-2
ics
Ilp7
Ip259
Ir31a
Ir56a
Itgbn
Jarid2
JhI-21
jim
JTBR
jv
Kebab
kel
kirre
kn
kon
L
l(1)G0193
l(2)35Bc
l(2)35Be
l(3)02640
l(3)05822
Lac
lbl
let-7-C
loco
LpR1
LpR2
LRP1
lva
mamo
mbl
Mcm6
Mdr49
Meltrin
mgl
MICU1
Mid1
mir-2495
mir-280
mir-307a
mir-307b
Mkk4
Mmp2
Mp
Mp20
mRpL12
mRpL32
msd1
msd5
msi
mspo
MsR2
Mst87F
Mt2
mtacp1
mtt
Myb
Myo61F
nAChRalpha3
nAChRalpha7
nahoda
NC2beta
Ndae1
Nedd8
NFAT
NK7.1
Nlg1
Nlg4
nmo
norpA
Not1
Np
Npc2f
Npl4
Nrg
Nrx-IV
Nsf2
Oamb
Obp57a
Obp57b
Obp57c
Oct-TyrR
Octbeta2R
olf413
Or45b
Or49a
Or49b
Or59b
Or59c
Or98a
otp
oys
pall
Parg
Pde6
pdm3
Pex1
pgant2
PGRP-LA
PGRP-LC
pHCl-1
Pino
pnt
Pole2
ppk8
Ppn
prominin-like
Prosap
PsGEF
psidin
psq
Ptp4E
Ptp61F
Ptp99A
pyd
pyr
qless
qm
qtc
RapGAP1
Rbfox1
Rcd2
Rdl
repo
Ret
RhoGAP71E
RhoGEF64C
RIOK1
robo2
Roc2
Root
RpL10Ab
RpL23
RpS27A
RpS3
ru
S-Lap5
sba
sca
Sec10
Sec13
Sema1a
Sema2b
Sema5c
Ser
Sfp87B
sgg
shep
shg
shn
shot
side
Sik3
sima
simj
SKIP
slif
slp2
Smr
Smu1
Smyd3
sn
Snap25
Snmp2
Snup
sog
sowah
Sox15
SoxN
SP2637
SPARC
Spn
sqa
Srp19
Ssadh
Stlk
stops
svp
Syb
Tango13
tau
Ten-a
tkv
Tm1
tmod
Tret1-1
Trim9
tRNA:CR32456
tRNA:K5:87BC
trp
Trxr-2
tsl
tty
Tusp
TwdlB
TwdlH
TwdlN
TwdlP
twin
U26
Ubx
Ucp4C
unc-13-4A
unc79
unc80
Usp7
vg
Vha14-2
Vha36-2
Vsx2
wdb
wuc
wun
wun2
yata
yellow-c
Zip99C
Ziz
ZnT33D
zormin

### Sheet: (D) Shih 2019
Olivares et al., 2022	Shih et al., 2019	common genes		Olivares et al., 2022 validated	common genes	common RNAi validated
5-HT1A	2mit	5-HT1A		axo	5-HT1A	Mp
5-HT2B	5-HT1A	ATP8B		crq	ATP8B
Abi	AANATL2	CG11319		drongo	CG11319
alpha-Est4	ab	CG13325		Fas2	CG13325
Ance-3	AcCoAS	CG14459		Fur1	CG14459
ap	Ace	CG32137		gukh	CG32137
ara	app	CG32647		LpR2	CG32647
ari-1	ATP8B	CG32698		Mmp2	CG32698
Asap	beat-IV	CG32982		Mp	CG32982
AspRS	boil	CG42594		mspo	CG42594
Atg12	br	CG43078		Ptp61F	CG43078
Atg6	bru3	CG43732		Rbfox1	CG43732
ATP8B	Ca-alpha1T	CG43795		RpL23	CG43795
axo	Ccn	CG45263		RpS27A	CG45263
bbg	CG10019	CG8861		Snmp2	CG8861
beat-VI	CG10096	crb		Ten-a	crb
bel	CG10097	DAT		wun	DAT
Blimp-1	CG10738	Ddr			Ddr
bnl	CG11226	dlp			dlp
borr	CG11319	dpr17			dpr17
Brd	CG11362	fru			fru
brp	CG11378	fu12			fu12
bru1	CG11406	IA-2			IA-2
bru2	CG11883	Ir56a			Ir56a
bsh	CG12355	Lac			Lac
btl	CG12910	LRP1			LRP1
Bub1	CG13055	mamo			mamo
bun	CG13325	Mp			Mp
byn	CG1358	msi			msi
cac	CG13594	nAChRalpha7			nAChRalpha7
Cad99C	CG13606	Ndae1			Ndae1
CanA1	CG13743	norpA			norpA
CAP	CG14459	Oamb			Oamb
caps	CG14811	otp			otp
casp	CG14823	Pde6			Pde6
cav	CG15522
Cdc27	CG15539
CdGAPr	CG1631
CecC	CG17193
Ced-12	CG17364
CG10011	CG18265
CG10185	CG18649
CG10324	CG2865
CG10326	CG2898
CG10333	CG3009
CG10413	CG30158
CG10428	CG30440
CG11050	CG3088
CG11138	CG31323
CG11317	CG31371
CG11319	CG31475
CG11367	CG31637
CG11534	CG32066
CG11753	CG32137
CG11786	CG32204
CG11790	CG3222
CG11889	CG32547
CG11891	CG32647
CG12075	CG32698
CG12129	CG32814
CG12219	CG32982
CG1246	CG33090
CG12484	CG33098
CG12531	CG33284
CG12913	CG33639
CG12914	CG33934
CG12926	CG34030
CG12951	CG34041
CG13025	CG34273
CG13062	CG34402
CG13160	CG3655
CG13229	CG40198
CG13250	CG40228
CG13313	CG42322
CG13325	CG42541
CG13531	CG42594
CG13640	CG42655
CG13742	CG42784
CG13744	CG43078
CG13887	CG43373
CG13902	CG43729
CG13992	CG43732
CG1407	CG43737
CG14431	CG43742
CG14457	CG43759
CG14459	CG43795
CG14523	CG43843
CG14528	CG43902
CG14722	CG43938
CG14853	CG43980
CG15046	CG4404
CG15120	CG44088
CG15155	CG44422
CG15345	CG4502
CG15471	CG45263
CG15553	CG4577
CG15564	CG4582
CG15630	CG46301
CG15877	CG46310
CG15879	CG4829
CG15914	CG5897
CG17199	CG6006
CG17209	CG6034
CG17230	CG7768
CG1750	CG8500
CG17681	CG8641
CG1809	CG8765
CG1814	CG8785
CG18208	CG8861
CG18420	CG9932
CG18507	cmet
CG18596	crb
CG18672	Cyp313a1
CG18765	Cyp4p1
CG18769	Cyp4p2
CG18814	Cyp4p3
CG2199	Cyp6a2
CG2211	Cyp9f3
CG2267	dan
CG2310	DAT
CG2781	Ddr
CG30048	Dh44-R1
CG30080	DIP-gamma
CG30116	disco-r
CG30122	dl
CG31038	dlp
CG31121	dnr1
CG31145	dpr17
CG31176	dpr3
CG31231	drl
CG31559	Eaat1
CG31612	ed
CG31690	Eip93F
CG31760	Epac
CG31789	Esyt2
CG31808	Ets96B
CG31861	eys
CG31882	Fili
CG3198	fru
CG32036	fu12
CG32091	fz3
CG32095	Gadd45
CG32137	Gfat1
CG32138	GstD11
CG32373	Gyc88E
CG32454	hec
CG32532	her
CG32647	His1:CG31617
CG32698	His1:CG33813
CG32791	hppy
CG32816	Hsc70-3
CG32982	Hsp70Bb
CG33143	IA-2
CG33144	igl
CG33158	Ilp1
CG33172	Imp
CG33203	ImpL3
CG33262	ind
CG33275	Indy-2
CG33700	Ir56a
CG33772	Irk1
CG3386	ItgaPS4
CG34050	ITP
CG34113	KCNQ
CG34133	kek2
CG34300	kek5
CG34353	klg
CG34354	ko
CG34356	kuz
CG34383	l(2)k05819
CG3669	l(2)k09913
CG3702	Lac
CG42238	lbm
CG42258	Lgr1
CG42304	Lgr3
CG42340	Lmpt
CG42342	LRP1
CG42389	LUBEL
CG42458	mAChR-A
CG42489	mAChR-B
CG42570	mamo
CG42593	mbc
CG42594	Mhc
CG42613	Mp
CG42662	msi
CG42663	Myo81F
CG42672	nAChRalpha7
CG42676	NaPi-III
CG4270	Ndae1
CG42732	nod
CG42749	norpA
CG42750	nuf
CG42790	oaf
CG42806	Oamb
CG42817	Obp56a
CG43078	Octbeta3R
CG43133	otp
CG43229	PCB
CG43244	Pde6
CG4335	Pde8
CG4341	per
CG43658	PH4alphaSG1
CG43691	PI4KIIIalpha
CG43693	pigs
CG43732	Plc21C
CG43740	PpN58A
CG43795	pros
CG44085	pxb
CG4415	Rab23
CG44837	Rgk2
CG44954	rhea
CG45002	rk
CG45058	rn
CG45083	saturn
CG45186	Sgs4
CG45263	SIFaR
CG4613	sls
CG4627	smal
CG4630	Smurf
CG4702	SP1173
CG4842	Sp7
CG5071	ssx
CG5151	Task6
CG5217	Ten-m
CG5482	Tet
CG5597	tipE
CG5645	TkR86C
CG5662	tok
CG5704	Toll-6
CG5756	trv
CG5758	Tsp42En
CG5783	Tsp66E
CG5921	tw
CG5945	tyn
CG5991	ymp
CG6051	Zasp52
CG6071	Zasp67
CG6428	zfh2
CG6678
CG6983
CG7016
CG7131
CG7180
CG7196
CG7320
CG7512
CG7896
CG7985
CG8083
CG8401
CG8564
CG8773
CG8774
CG8786
CG8834
CG8861
CG9021
CG9265
CG9630
CG9733
CG9760
CG9850
CG9921
cher
CLIP-190
cnc
comr
Con
Coq2
cora
Cow
Cp1
CPT2
CR13656
CR30009
CR31084
CR32773
CR43270
CR43300
CR43413
CR43481
CR43808
CR44051
CR44069
CR44125
CR44126
CR44315
CR44349
CR44398
CR44530
CR44579
CR44644
CR44645
CR44833
CR44900
CR44951
CR44999
CR45137
CR45141
CR45147
CR45197
CR45214
CR45215
CR45265
CR45266
CR45278
CR45281
CR45330
CR45353
CR45381
CR45406
CR45417
CR45590
crb
crq
CycA
Cyp9h1
CysRS
Dad
DAT
Dbp45A
DCX-EMAP
Ddr
Dh44-R2
Diedel
dikar
Dip-B
dlp
dnk
dpr10
dpr13
dpr17
dpr5
dpr6
dpy
Drep1
drongo
Dscam3
dsx
dsx-c73A
DUBAI
Dys
E5
ebd1
ec
edl
eIF3g1
eIF5B
Eip55E
Eip63E
Eip63F-1
Eip74EF
Elk
euc
Exn
fas
Fas2
Fatp
Fife
FMRFaR
fred
frtz
fru
ft
ftz-f1
fu12
Fur1
fz
fzr
GABA-B-R1
Gfrl
Glut4EF
Gos28
gpp
Gprk2
grnd
GstT1
GstT2
gukh
Gycbeta100B
hdc
Hdc
Hers
Hmx
how
hpo
Hr3
hrg
Hsp67Ba
IA-2
ics
Ilp7
Ip259
Ir31a
Ir56a
Itgbn
Jarid2
JhI-21
jim
JTBR
jv
Kebab
kel
kirre
kn
kon
L
l(1)G0193
l(2)35Bc
l(2)35Be
l(3)02640
l(3)05822
Lac
lbl
let-7-C
loco
LpR1
LpR2
LRP1
lva
mamo
mbl
Mcm6
Mdr49
Meltrin
mgl
MICU1
Mid1
mir-2495
mir-280
mir-307a
mir-307b
Mkk4
Mmp2
Mp
Mp20
mRpL12
mRpL32
msd1
msd5
msi
mspo
MsR2
Mst87F
Mt2
mtacp1
mtt
Myb
Myo61F
nAChRalpha3
nAChRalpha7
nahoda
NC2beta
Ndae1
Nedd8
NFAT
NK7.1
Nlg1
Nlg4
nmo
norpA
Not1
Np
Npc2f
Npl4
Nrg
Nrx-IV
Nsf2
Oamb
Obp57a
Obp57b
Obp57c
Oct-TyrR
Octbeta2R
olf413
Or45b
Or49a
Or49b
Or59b
Or59c
Or98a
otp
oys
pall
Parg
Pde6
pdm3
Pex1
pgant2
PGRP-LA
PGRP-LC
pHCl-1
Pino
pnt
Pole2
ppk8
Ppn
prominin-like
Prosap
PsGEF
psidin
psq
Ptp4E
Ptp61F
Ptp99A
pyd
pyr
qless
qm
qtc
RapGAP1
Rbfox1
Rcd2
Rdl
repo
Ret
RhoGAP71E
RhoGEF64C
RIOK1
robo2
Roc2
Root
RpL10Ab
RpL23
RpS27A
RpS3
ru
S-Lap5
sba
sca
Sec10
Sec13
Sema1a
Sema2b
Sema5c
Ser
Sfp87B
sgg
shep
shg
shn
shot
side
Sik3
sima
simj
SKIP
slif
slp2
Smr
Smu1
Smyd3
sn
Snap25
Snmp2
Snup
sog
sowah
Sox15
SoxN
SP2637
SPARC
Spn
sqa
Srp19
Ssadh
Stlk
stops
svp
Syb
Tango13
tau
Ten-a
tkv
Tm1
tmod
Tret1-1
Trim9
tRNA:CR32456
tRNA:K5:87BC
trp
Trxr-2
tsl
tty
Tusp
TwdlB
TwdlH
TwdlN
TwdlP
twin
U26
Ubx
Ucp4C
unc-13-4A
unc79
unc80
Usp7
vg
Vha14-2
Vha36-2
Vsx2
wdb
wuc
wun
wun2
yata
yellow-c
Zip99C
Ziz
ZnT33D
zormin
