## Supplementary Tables for "Early-life nutrition interacts with developmental genes to shape the brain and sleep behavior in *Drosophila melanogaster*": S11_Table_newdata.xlsx

### Sheet: (A) Raw data
S11 Table. MBs morphometric data for RNAi and control genotypes. (A) Raw normalized MBs morphometric data of RNAi knockdown. (B) Summary data with mean and SEM for each RNAi in each morphology parameter. RNAi lines were driven to MBs with OK107-Gal4. Normalized means are given in arbitrary units (a.u.). F: female; M: male; N: normal; R: restricted. Two-way ANOVA followed by Bonferroni’s post hoc …
RNAi targeted gene	Line Number	Sex	Food	Brain	a-lobe length (a.u.)	a-lobe width (a.u.)	b-lobe length (a.u.)	b-lobe width (a.u.)
axo	106616	F	N	1	0.326503	0.0525984	0.395695	0.0485534
axo	106616	F	N	2	0.314683	0.0637445	0.386456	0.048391
axo	106616	F	N	3	0.406432	0.0683931	0.432276	0.0646055
axo	106616	F	N	4	0.371832	0.0579741	0.404422	0.0508635
axo	106616	F	N	5	0.465232	0.0641516	0.400732	0.0566824
axo	106616	F	N	6	0.448698	0.0743368	0.423301	0.0827754
axo	106616	F	N	7	0.380402	0.0684775	0.389944	0.0589179
axo	106616	F	N	8	0.383597	0.0582377	0.349314	0.057113
axo	106616	F	N	9	0.376545	0.0660002	0.391986	0.0672885
axo	106616	F	N	10	0.42583	0.0666078	0.402802	0.0634798
axo	106616	F	N	1	0.362783	0.0607995	0.396575	0.0495046
axo	106616	F	N	2	0.320684	0.0536913	0.380592	0.0529116
axo	106616	F	N	3	0.420201	0.0735055	0.420674	0.0584409
axo	106616	F	N	4	0.421504	0.064866	0.408881	0.0525418
axo	106616	F	N	5	0.479269	0.0606514	0.371208	0.0686207
axo	106616	F	N	6	0.470484	0.0536879	0.386704	0.0813208
axo	106616	F	N	7	0.404628	0.0655671	0.390058	0.0552317
axo	106616	F	N	8	0.379683	0.0549717	0.345391	0.0494116
axo	106616	F	N	9	0.423329	0.0604222	0.378464	0.0697447
axo	106616	F	N	10	0.437016	0.0568887	0.399389	0.0551414
axo	106616	F	R	1	0.398719	0.0762613	0.420163	0.0658472
axo	106616	F	R	2	0.382495	0.0684637	0.364296	0.0652085
axo	106616	F	R	3	0.345828	0.0750453	0.400119	0.0649466
axo	106616	F	R	4	0.359497	0.0740878	0.412945	0.0515927
axo	106616	F	R	5	0.441953	0.075421	0.411289	0.0660024
axo	106616	F	R	6	0.415586	0.0751893	0.428681	0.0641332
axo	106616	F	R	7	0.398433	0.0707459	0.400877	0.0550435
axo	106616	F	R	8	0.362089	0.0733545	0.424801	0.0599221
axo	106616	F	R	9	0.372275	0.0644743	0.391736	0.0500175
axo	106616	F	R	10	0.446122	0.0840506	0.406335	0.0859169
axo	106616	F	R	1	0.390583	0.0701132	0.418835	0.071938
axo	106616	F	R	2	0.415015	0.0652085	0.354612	0.0580025
axo	106616	F	R	3	0.324347	0.0729031	0.393437	0.0674349
axo	106616	F	R	4	0.351154	0.0658081	0.396144	0.0467098
axo	106616	F	R	5	0.456606	0.0671468	0.419783	0.072572
axo	106616	F	R	6	0.439526	0.0572969	0.387453	0.0708194
axo	106616	F	R	7	0.429739	0.0711591	0.4065	0.0527079
axo	106616	F	R	8	0.383724	0.0736187	0.415183	0.0653801
axo	106616	F	R	9	0.376744	0.0669764	0.403577	0.0505272
axo	106616	F	R	10	0.424254	0.0785141	0.395171	0.0762831
EGFP (attP2)	41553	F	N	1	0.398211	0.0600793	0.387578	0.0549123
EGFP (attP2)	41553	F	N	2	0.429792	0.0528241	0.371347	0.0610852
EGFP (attP2)	41553	F	N	3	0.415654	0.0599947	0.396004	0.0549062
EGFP (attP2)	41553	F	N	4	0.394183	0.0625699	0.392602	0.0592905
EGFP (attP2)	41553	F	N	5	0.412064	0.0533528	0.368205	0.054572
EGFP (attP2)	41553	F	N	6	0.405838	0.0533023	0.381834	0.0763588
EGFP (attP2)	41553	F	N	7	0.429302	0.0503356	0.379949	0.0642575
EGFP (attP2)	41553	F	N	8	0.44553	0.0611906	0.378631	0.0677918
EGFP (attP2)	41553	F	N	9	0.416449	0.0588722	0.389336	0.0588722
EGFP (attP2)	41553	F	N	10	0.408035	0.0534729	0.395606	0.0565685
EGFP (attP2)	41553	F	N	11	0.403018	0.0591491	0.391033	0.0624466
EGFP (attP2)	41553	F	N	12	0.450997	0.0636665	0.379869	0.0623276
EGFP (attP2)	41553	F	N	13	0.396284	0.0625063	0.376947	0.0586913
EGFP (attP2)	41553	F	N	1	0.412908	0.0597532	0.363695	0.0581411
EGFP (attP2)	41553	F	N	2	0.44465	0.0629382	0.395204	0.0572201
EGFP (attP2)	41553	F	N	3	0.423488	0.0648565	0.394936	0.0681732
EGFP (attP2)	41553	F	N	4	0.405411	0.0577654	0.373141	0.0559316
EGFP (attP2)	41553	F	N	5	0.372502	0.0579831	0.370556	0.0513847
EGFP (attP2)	41553	F	N	6	0.394007	0.0653953	0.402742	0.0748837
EGFP (attP2)	41553	F	N	7	0.448397	0.0648983	0.373126	0.0665164
EGFP (attP2)	41553	F	N	8	0.459414	0.0629525	0.402268	0.0632955
EGFP (attP2)	41553	F	N	9	0.421867	0.0594117	0.360349	0.0557935
EGFP (attP2)	41553	F	N	10	0.410118	0.0586133	0.396263	0.0569566
EGFP (attP2)	41553	F	N	11	0.416045	0.0542244	0.35861	0.0590483
EGFP (attP2)	41553	F	N	12	0.449787	0.0627755	0.390318	0.062056
EGFP (attP2)	41553	F	N	13	0.401314	0.0619395	0.38423	0.0637017
EGFP (attP2)	41553	F	R	4	0.443213	0.0578267	0.363378	0.0594716
EGFP (attP2)	41553	F	R	6	0.460106	0.0451004	0.393984	0.0493169
EGFP (attP2)	41553	F	R	7	0.387669	0.0617569	0.373958	0.0495116
EGFP (attP2)	41553	F	R	8	0.419871	0.0523934	0.394121	0.0543814
EGFP (attP2)	41553	F	R	1	0.387583	0.0574166	0.38999	0.0434953
EGFP (attP2)	41553	F	R	3	0.371361	0.0606777	0.380312	0.0652051
EGFP (attP2)	41553	F	R	4	0.391652	0.0587313	0.393737	0.0656677
EGFP (attP2)	41553	F	R	5	0.324655	0.0564625	0.3765	0.046261
EGFP (attP2)	41553	F	R	6	0.384078	0.0574357	0.386959	0.0544321
EGFP (attP2)	41553	F	R	7	0.390773	0.0506055	0.398276	0.0520717
EGFP (attP2)	41553	F	R	8	0.424066	0.0586662	0.373354	0.0490174
EGFP (attP2)	41553	F	R	9	0.406767	0.0630905	0.376656	0.0589387
EGFP (attP2)	41553	F	R	10	0.370286	0.0642646	0.383383	0.0630384
EGFP (attP2)	41553	F	R	4	0.42431	0.0577607	0.403133	0.0491316
EGFP (attP2)	41553	F	R	6	0.409078	0.0549708	0.39487	0.0504633
EGFP (attP2)	41553	F	R	7	0.373888	0.058386	0.363999	0.0612062
EGFP (attP2)	41553	F	R	8	0.410932	0.058834	0.374233	0.0630058
EGFP (attP2)	41553	F	R	1	0.347525	0.0580349	0.389594	0.0478403
EGFP (attP2)	41553	F	R	3	0.392746	0.0572648	0.363571	0.060527
EGFP (attP2)	41553	F	R	4	0.388082	0.0512085	0.355511	0.0641388
EGFP (attP2)	41553	F	R	5	0.363037	0.0506472	0.374732	0.046261
EGFP (attP2)	41553	F	R	6	0.390153	0.0550628	0.373026	0.0496681
EGFP (attP2)	41553	F	R	7	0.39964	0.0524324	0.366264	0.0506055
EGFP (attP2)	41553	F	R	8	0.374208	0.0586662	0.377517	0.0509687
EGFP (attP2)	41553	F	R	9	0.397372	0.0559506	0.383791	0.0522873
EGFP (attP2)	41553	F	R	10	0.382414	0.0645861	0.379755	0.0648891
GFP (40D)	60102	F	N	1	0.415356	0.0698123	0.3926	0.0755579
GFP (40D)	60102	F	N	2	0.381295	0.0562157	0.383783	0.0479583
GFP (40D)	60102	F	N	3	0.409809	0.0623861	0.410077	0.0759439
GFP (40D)	60102	F	N	4	0.414535	0.0531596	0.398079	0.0570925
GFP (40D)	60102	F	N	5	0.390573	0.0509107	0.394285	0.0580694
GFP (40D)	60102	F	N	6			0.380108	0.0894991
GFP (40D)	60102	F	N	7	0.460777	0.0538453	0.391759	0.0672946
GFP (40D)	60102	F	N	8	0.443697	0.0517423	0.35984	0.0675136
GFP (40D)	60102	F	N	9	0.37888	0.0424671	0.407088	0.0630624
GFP (40D)	60102	F	N	10	0.464575	0.0530329	0.360406	0.065885
GFP (40D)	60102	F	N	1	0.428771	0.0566897	0.431396	0.069609
GFP (40D)	60102	F	N	2	0.381372	0.0469732	0.378758	0.0525731
GFP (40D)	60102	F	N	3	0.413727	0.0778728	0.408116	0.0742231
GFP (40D)	60102	F	N	4	0.413078	0.050298	0.397201	0.0565762
GFP (40D)	60102	F	N	5	0.411908	0.0665627	0.403976	0.0597752
GFP (40D)	60102	F	N	6	0.410733	0.055918	0.393414	0.0550824
GFP (40D)	60102	F	N	7	0.429374	0.0600482	0.402538	0.0541755
GFP (40D)	60102	F	N	8	0.430179	0.0449766	0.377024	0.0621512
GFP (40D)	60102	F	N	9	0.399093	0.0475908	0.382486	0.0521676
GFP (40D)	60102	F	N	10	0.43917	0.0597078	0.379476	0.0654143
GFP (40D)	60102	F	R	1	0.401249	0.0606896	0.427954	0.0624843
GFP (40D)	60102	F	R	2	0.407008	0.0714357	0.415191	0.0590788
GFP (40D)	60102	F	R	3	0.416272	0.0624107	0.409191	0.0566843
GFP (40D)	60102	F	R	4	0.400366	0.0593271	0.397966	0.0670455
GFP (40D)	60102	F	R	5	0.402926	0.0509925	0.414704	0.0497577
GFP (40D)	60102	F	R	6	0.464289	0.0608494	0.399946	0.079455
GFP (40D)	60102	F	R	1	0.394379	0.0497679	0.405187	0.0652776
GFP (40D)	60102	F	R	2	0.373925	0.0604577	0.411587	0.052457
GFP (40D)	60102	F	R	3	0.380423	0.0702845	0.411654	0.0647237
GFP (40D)	60102	F	R	4	0.418803	0.0647534	0.394638	0.0787324
GFP (40D)	60102	F	R	5	0.399687	0.0532026	0.416659	0.0496092
GFP (40D)	60102	F	R	6	0.395506	0.0616406	0.401192	0.0656799
GFP (40D)	60102	F	R	7	0.409371	0.0624355	0.401716	0.0683854
GFP (40D)	60102	F	R	8	0.409711	0.0565608	0.408343	0.063639
GFP (40D)	60102	F	R	9	0.357459	0.0704744	0.398796	0.0662719
GFP (40D)	60102	F	R	10	0.410546	0.0616064	0.378492	0.0498312
GFP (40D)	60102	F	R	11	0.372214	0.070124	0.411774	0.0414083
GFP (40D)	60102	F	R	12	0.413299	0.0537816	0.404092	0.0678937
GFP (40D)	60102	F	R	13	0.382348	0.0710186	0.417595	0.0667799
GFP (40D)	60102	F	R	1	0.39451	0.0577732	0.343375	0.0572559
GFP (40D)	60102	F	R	2	0.379891	0.0603479	0.392076	0.0613415
GFP (40D)	60102	F	R	3	0.408668	0.062733	0.347733	0.0585993
GFP (40D)	60102	F	R	4	0.424594	0.0606495	0.417053	0.0559782
GFP (40D)	60102	F	R	5	0.378735	0.0509925	0.382322	0.0465023
GFP (40D)	60102	F	R	6	0.453689	0.0757654	0.393705	0.0717652
GFP (40D)	60102	F	R	1	0.405159	0.0562906	0.412905	0.0827486
GFP (40D)	60102	F	R	2	0.372257	0.0567105	0.388412	0.0660854
GFP (40D)	60102	F	R	3	0.40799	0.0666494	0.390289	0.066081
GFP (40D)	60102	F	R	4	0.405662	0.0596672	0.385321	0.0806011
GFP (40D)	60102	F	R	5	0.389415	0.0575715	0.403763	0.0591441
GFP (40D)	60102	F	R	6	0.406729	0.064159	0.407973	0.0656978
GFP (40D)	60102	F	R	7	0.40181	0.0576535	0.388197	0.058476
GFP (40D)	60102	F	R	8	0.397081	0.0554244	0.406306	0.0618671
GFP (40D)	60102	F	R	9	0.358119	0.0586932	0.40276	0.0645608
GFP (40D)	60102	F	R	10	0.353068	0.0596793	0.426641	0.0643244
GFP (40D)	60102	F	R	11	0.368696	0.0584665	0.387952	0.0586922
GFP (40D)	60102	F	R	12	0.428342	0.0663592	0.417819	0.0616027
GFP (40D)	60102	F	R	13	0.383944	0.0567668	0.39687	0.0514685
Ptp61F	32426	F	N	1	0.391042	0.0654288	0.394164	0.0714449
Ptp61F	32426	F	N	2	0.433066	0.0540381	0.418429	0.0620959
Ptp61F	32426	F	N	3	0.359895	0.0583391	0.371152	0.0462621
Ptp61F	32426	F	N	4	0.415578	0.0655131	0.390749	0.0645881
Ptp61F	32426	F	N	5	0.440731	0.0700955	0.383148	0.0719085
Ptp61F	32426	F	N	6	0.445582	0.0589682	0.372958	0.0796203
Ptp61F	32426	F	N	7	0.424944	0.0612511	0.38956	0.0595694
Ptp61F	32426	F	N	8	0.328635	0.0592947	0.430835	0.0598992
Ptp61F	32426	F	N	9	0.47265	0.0628681	0.389765	0.0668671
Ptp61F	32426	F	N	1	0.433326	0.0556714	0.376791	0.0667833
Ptp61F	32426	F	N	2	0.442362	0.0573058	0.387466	0.0665579
Ptp61F	32426	F	N	3	0.356604	0.0573677	0.37336	0.0535614
Ptp61F	32426	F	N	4	0.404711	0.060447	0.384507	0.0651457
Ptp61F	32426	F	N	5	0.431894	0.0559134	0.352438	0.0694553
Ptp61F	32426	F	N	6	0.454988	0.0586494	0.399104	0.0654499
Ptp61F	32426	F	N	7	0.39008	0.0617009	0.367961	0.0630375
Ptp61F	32426	F	N	8	0.409679	0.0581738	0.367774	0.0693787
Ptp61F	32426	F	N	9	0.478027	0.0555483	0.39975	0.0776083
Ptp61F	32426	F	R	1	0.409628	0.0628944	0.395492	0.0595415
Ptp61F	32426	F	R	2	0.437851	0.073621	0.37908	0.0813145
Ptp61F	32426	F	R	3	0.521047	0.0749336	0.413398	0.0868797
Ptp61F	32426	F	R	4	0.438582	0.0720303	0.392592	0.0793069
Ptp61F	32426	F	R	5	0.433586	0.0692778	0.387642	0.0714972
Ptp61F	32426	F	R	6	0.436823	0.0762195	0.3905	0.0663751
Ptp61F	32426	F	R	7	0.411504	0.0705968	0.389354	0.0660713
Ptp61F	32426	F	R	8	0.459922	0.0699548	0.386143	0.0682332
Ptp61F	32426	F	R	9	0.475431	0.078308	0.382551	0.0730552
Ptp61F	32426	F	R	10	0.465667	0.0710382	0.402217	0.0707945
Ptp61F	32426	F	R	11	0.493984	0.0649915	0.377109	0.0944094
Ptp61F	32426	F	R	1	0.408434	0.0723389	0.387706	0.0740593
Ptp61F	32426	F	R	2	0.451958	0.0750793	0.390784	0.0698397
Ptp61F	32426	F	R	3	0.499179	0.0668476	0.40073	0.0752136
Ptp61F	32426	F	R	4	0.458012	0.0669529	0.370302	0.0802094
Ptp61F	32426	F	R	5	0.433343	0.0767832	0.432709	0.080261
Ptp61F	32426	F	R	6	0.431273	0.0750797	0.353476	0.0644351
Ptp61F	32426	F	R	7	0.43344	0.0717507	0.367689	0.0688709
Ptp61F	32426	F	R	8	0.460659	0.0787739	0.401122	0.0669962
Ptp61F	32426	F	R	9	0.510913	0.0727944	0.409864	0.077845
Ptp61F	32426	F	R	10	0.406764	0.0689665	0.401209	0.0640684
Ptp61F	32426	F	R	11	0.508847	0.0613992	0.39718	0.0706297
Rbfox1	27286	F	N	1	0.450766	0.0662282	0.412859	0.0862308
Rbfox1	27286	F	N	2	0.316882	0.0560067	0.398458	0.0566081
Rbfox1	27286	F	N	3	0.509186	0.0573218	0.419466	0.0750876
Rbfox1	27286	F	N	4	0.508066	0.0602237	0.40556	0.0772479
Rbfox1	27286	F	N	5	0.513948	0.0725161	0.388326	0.0726202
Rbfox1	27286	F	N	6	0.445084	0.05824	0.399313	0.0732693
Rbfox1	27286	F	N	7	0.20898	0.0591586	0.375799	0.0461048
Rbfox1	27286	F	N	8	0.469191	0.0702107	0.379345	0.0632375
Rbfox1	27286	F	N	9	0.501456	0.0643497	0.415519	0.0662733
Rbfox1	27286	F	N	10	0.297997	0.0542801	0.403905	0.0595602
Rbfox1	27286	F	N	11	0.432508	0.0614563	0.405884	0.0918022
Rbfox1	27286	F	N	12	0.510722	0.0671556	0.390095	0.0888824
Rbfox1	27286	F	N	1	0.451137	0.0555193	0.367395	0.0724042
Rbfox1	27286	F	N	2	0.376459	0.0655811	0.387568	0.0582369
Rbfox1	27286	F	N	3	0.470657	0.0555717	0.425968	0.0709921
Rbfox1	27286	F	N	4	0.509319	0.0702326	0.412249	0.0829293
Rbfox1	27286	F	N	5	0.480975	0.0734332	0.382084	0.083071
Rbfox1	27286	F	N	6	0.474445	0.0614684	0.393936	0.0576717
Rbfox1	27286	F	N	7	0.21762	0.0547045	0.379324	0.0544226
Rbfox1	27286	F	N	8	0.489159	0.0610409	0.418988	0.0740809
Rbfox1	27286	F	N	9	0.46612	0.0628486	0.39673	0.0651152
Rbfox1	27286	F	N	10	0.337947	0.0615836	0.352378	0.0669039
Rbfox1	27286	F	N	11	0.328648	0.0654588	0.425367	0.0945704
Rbfox1	27286	F	N	12	0.482021	0.0850232	0.406995	0.0893179
Rbfox1	27286	F	R	1	0.485493	0.0679707	0.39533	0.0591242
Rbfox1	27286	F	R	2	0.28239	0.0534725	0.399279	0.0554481
Rbfox1	27286	F	R	3	0.457996	0.0747842	0.39772	0.0686601
Rbfox1	27286	F	R	4	0.435619	0.0759893	0.391563	0.0921394
Rbfox1	27286	F	R	5	0.232428	0.0663802	0.370436	0.0495972
Rbfox1	27286	F	R	6	0.238752	0.0347724	0.393771	0.0554707
Rbfox1	27286	F	R	7	0.277628	0.0673772	0.391632	0.0493014
Rbfox1	27286	F	R	8	0.18735	0.0673848	0.367167	0.0610716
Rbfox1	27286	F	R	9	0.289104	0.0535183	0.3855	0.0548127
Rbfox1	27286	F	R	10	0.31854	0.060798	0.382759	0.0651324
Rbfox1	27286	F	R	11	0.294779	0.0540866	0.364967	0.0571192
Rbfox1	27286	F	R	12	0.488626	0.0709919	0.399583	0.0673935
Rbfox1	27286	F	R	1	0.486748	0.0706014	0.411322	0.0656047
Rbfox1	27286	F	R	2	0.287326	0.0618369	0.387202	0.0595973
Rbfox1	27286	F	R	3	0.434161	0.0704795	0.406471	0.0683665
Rbfox1	27286	F	R	4	0.47543	0.077306	0.417025	0.0905894
Rbfox1	27286	F	R	5	0.194008	0.0485268	0.391894	0.0666292
Rbfox1	27286	F	R	6	0.297525	0.0540782	0.39288	0.0592255
Rbfox1	27286	F	R	7	0.274184	0.0567139	0.400489	0.0589806
Rbfox1	27286	F	R	8	0.161872	0.0565718	0.407103	0.0505285
Rbfox1	27286	F	R	9	0.377	0.0718662	0.381789	0.058312
Rbfox1	27286	F	R	10	0.261959	0.0595677	0.397722	0.0533087
Rbfox1	27286	F	R	11	0.325261	0.0666282	0.378105	0.0488584
Rbfox1	27286	F	R	12	0.491522	0.0733515	0.408126	0.0675758
Ten-a	29439	F	N	1	0.356358	0.0604717	0.336658	0.0562353
Ten-a	29439	F	N	2	0.38182	0.0667434	0.379312	0.0402794
Ten-a	29439	F	N	3	0.427992	0.0677629	0.410608	0.0587215
Ten-a	29439	F	N	4	0.464548	0.0735301	0.38158	0.0821216
Ten-a	29439	F	N	5	0.404857	0.0737902	0.418771	0.0612831
Ten-a	29439	F	N	6	0.381471	0.0663868	0.404379	0.0641484
Ten-a	29439	F	N	7	0.418498	0.0661352	0.395368	0.0610937
Ten-a	29439	F	N	8	0.403089	0.0679504	0.394016	0.0670602
Ten-a	29439	F	N	9	0.375975	0.0641745	0.400811	0.0544539
Ten-a	29439	F	N	10	0.392443	0.0759916	0.3917	0.0693013
Ten-a	29439	F	N	11	0.422591	0.071019	0.405624	0.0712779
Ten-a	29439	F	N	12	0.422691	0.0603932	0.387407	0.0578372
Ten-a	29439	F	N	1	0.376667	0.0776482	0.377048	0.0589557
Ten-a	29439	F	N	2	0.358354	0.0728581	0.404732	0.0502148
Ten-a	29439	F	N	3	0.436627	0.0648416	0.407538	0.0565988
Ten-a	29439	F	N	4	0.397817	0.0723307	0.404878	0.0675944
Ten-a	29439	F	N	5	0.409218	0.0688379	0.385452	0.0664679
Ten-a	29439	F	N	6	0.401307	0.0711234	0.387388	0.0528813
Ten-a	29439	F	N	7	0.271232	0.0536621	0.389607	0.0654628
Ten-a	29439	F	N	8	0.403178	0.0790519	0.422873	0.0527961
Ten-a	29439	F	N	9	0.363737	0.0807584	0.361516	0.0529772
Ten-a	29439	F	N	10	0.364623	0.0815171	0.440568	0.0634088
Ten-a	29439	F	N	11	0.459129	0.0728951	0.378696	0.0701658
Ten-a	29439	F	N	12	0.420821	0.0626846	0.381736	0.0621345
Ten-a	29439	F	R	1	0.388052	0.0770141	0.417782	0.0464135
Ten-a	29439	F	R	2	0.36553	0.076186	0.405705	0.0556308
Ten-a	29439	F	R	3	0.379716	0.0735901	0.393413	0.0495571
Ten-a	29439	F	R	4	0.366827	0.0725337	0.430742	0.0513166
Ten-a	29439	F	R	5	0.399968	0.0739712	0.41016	0.0486084
Ten-a	29439	F	R	6	0.428809	0.0747108	0.408785	0.0569323
Ten-a	29439	F	R	8	0.399737	0.0657207	0.410746	0.0599112
Ten-a	29439	F	R	9	0.371239	0.0669311	0.340763	0.0513768
Ten-a	29439	F	R	10	0.451642	0.0989738	0.410531	0.0670328
Ten-a	29439	F	R	11	0.324546	0.0538301	0.340086	0.0637472
Ten-a	29439	F	R	12	0.416772	0.0728378	0.369272	0.0683295
Ten-a	29439	F	R	1	0.391262	0.0621191	0.375179	0.0474478
Ten-a	29439	F	R	2	0.340184	0.075062	0.420341	0.0540599
Ten-a	29439	F	R	3	0.211648	0.0672212	0.379602	0.0445561
Ten-a	29439	F	R	4	0.423593	0.059389	0.345836	0.0612163
Ten-a	29439	F	R	5	0.387289	0.0758822	0.407354	0.0517841
Ten-a	29439	F	R	6	0.424947	0.0766536	0.405184	0.0683979
Ten-a	29439	F	R	8	0.396403	0.0682757	0.449602	0.0606008
Ten-a	29439	F	R	9	0.3508	0.0695188	0.432924	0.0496692
Ten-a	29439	F	R	10	0.438793	0.060423	0.402693	0.0609664
Ten-a	29439	F	R	11	0.376822	0.0504454	0.387015	0.0576558
Ten-a	29439	F	R	12	0.414805	0.0635881	0.38711	0.0741166

### Sheet: (B) Mean SEM
	a-lobe length (a.u.)					a-lobe width (a.u.)					b-lobe length (a.u.)					b-lobe width (a.u.)
	Normal food		Restricted food		Comparison Normal vs. Restricted	Normal food		Restricted food		Comparison Normal vs. Restricted	Normal food		Restricted food		Comparison Normal vs. Restricted	Normal food		Restricted food		Comparison Normal vs. Restricted
RNAi targeted gene	Mean	SEM	Mean	SEM		Mean	SEM	Mean	SEM		Mean	SEM	Mean	SEM		Mean	SEM	Mean	SEM
GFP (40D)	0.395845	0.0962333	0.398109	0.023631	ns	0.0530105	0.015156	0.0608991	0.0061065	**	0.391621	0.0171339	0.400478	0.0177184	ns	0.0634812	0.0101304	0.0623154	0.00922	ns
axo	0.400967	0.0107778	0.395734	0.00832345	ns	0.0622787	0.00142335	0.0712919	0.00131888	**	0.392743	0.00485079	0.402597	0.00420493	ns	0.059577	0.00227811	0.0630503	0.0022419	ns
EGFP (attP2)	0.417895	0.0215757	0.392903	0.0283919	ns	0.0594163	0.0042317	0.0568551	0.0045049	ns	0.382861	0.0127903	0.380177	0.0122473	ns	0.0609686	0.0060683	0.0546847	0.0069287	ns
Ptp61F	0.417433	0.00946547	0.453948	0.0074636	ns	0.0598097	0.000970952	0.0713924	0.00100795	****	0.386106	0.00441704	0.391311	0.00357904	ns	0.065513	0.00185724	0.0731776	0.001752	*
Rbfox1	0.427054	0.0190009	0.335654	0.0218954	****	0.0633172	0.00148751	0.0631273	0.0020885	ns	0.397646	0.00384041	0.392493	0.00276335	ns	0.0719433	0.00266633	0.0617853	0.00225833	***
Ten-a	0.39646	0.00808268	0.384063	0.0106823	ns	0.0696899	0.00140311	0.0697672	0.00212469	ns	0.393678	0.00429171	0.396856	0.00622734	ns	0.060978	0.00175457	0.0567876	0.0017353	ns
