## Supplementary Tables for "Early-life nutrition interacts with developmental genes to shape the brain and sleep behavior in *Drosophila melanogaster*": S13_Table_newdata.xlsx

### Sheet: (A) Sleep
S13 Table. Drosophila lines used in this study. (A) DGRP lines for sleep behavior. (B) DGRP lines for MBs morphology. (C) RNAi lines, control genotypes and GAL4 driver lines. Note that a different RNAi line for the same gene is designated as "(2)".
Strain	Bloomington Stock #
DGRP-129	28141
DGRP-149	28145
DGRP-176	28149
DGRP-177	28150
DGRP-181	28151
DGRP-195	28153
DGRP-208	25174
DGRP-228	28157
DGRP-229	29653
DGRP-28	28124
DGRP-301	25175
DGRP-303	25176
DGRP-304	25177
DGRP-306	37525
DGRP-307	25179
DGRP-313	25180
DGRP-315	25181
DGRP-319	55018
DGRP-321	29655
DGRP-324	25182
DGRP-350	28176
DGRP-357	25184
DGRP-358	25185
DGRP-360	25186
DGRP-362	25187
DGRP-365	25445
DGRP-371	28183
DGRP-375	25188
DGRP-379	25189
DGRP-380	25190
DGRP-385	28191
DGRP-391	25191
DGRP-392	28194
DGRP-399	25192
DGRP-40	29651
DGRP-409	28278
DGRP-427	25193
DGRP-437	25194
DGRP-439	29658
DGRP-441	28198
DGRP-443	28199
DGRP-486	25195
DGRP-491	28202
DGRP-508	28205
DGRP-509	28206
DGRP-517	25197
DGRP-555	25198
DGRP-57	29652
DGRP-584	28212
DGRP-59	28129
DGRP-639	25199
DGRP-703	28218
DGRP-705	25744
DGRP-707	25200
DGRP-712	25201
DGRP-714	25745
DGRP-730	25202
DGRP-732	25203
DGRP-765	25204
DGRP-774	25205
DGRP-786	25206
DGRP-787	28231
DGRP-799	25207
DGRP-801	28234
DGRP-808	28238
DGRP-820	25208
DGRP-843	28247
DGRP-852	25209
DGRP-859	25210
DGRP-861	28253
DGRP-900	28261
DGRP-91	28136
DGRP-913	28265

### Sheet: (B) MBs
Strain	Bloomington Stock #
DGRP-208	25174
DGRP-301	25175
DGRP-303	25176
DGRP-304	25177
DGRP-306	37525
DGRP-313	25180
DGRP-315	25181
DGRP-321	29655
DGRP-324	25182
DGRP-335	25183
DGRP-357	25184
DGRP-358	25185
DGRP-360	25186
DGRP-362	25187
DGRP-365	25445
DGRP-375	25188
DGRP-379	25189
DGRP-380	25190
DGRP-391	25191
DGRP-399	25192
DGRP-40	29651
DGRP-409	28278
DGRP-427	25193
DGRP-437	25194
DGRP-486	25195
DGRP-517	25197
DGRP-555	25198
DGRP-57	29652
DGRP-705	25744
DGRP-707	25200
DGRP-712	25201
DGRP-730	25202
DGRP-732	25203
DGRP-765	25204
DGRP-774	25205
DGRP-786	25206
DGRP-799	25207
DGRP-820	25208
DGRP-852	25209
DGRP-859	25210

### Sheet: (C) RNAi_validation
Gene target	VDRC Stock #	Library
control GFP 30B	60103	KK
control GFP 40D	60102	KK
control EGFP shRNA	60201	attP40
axo	106616	KK
Fas2	103807	KK
gukh	330523	shRNA
Mmp2	330203	shRNA
Mp	100846	KK
wun	51090	GD
axo (2)	107491	KK
Ptp61F (2)	108888	KK
Ten-a (2)	103298	KK
Gene target	Bloomington Stock #	Library
control EGFP	41553	attP2
crq	42811	attP2
drongo	64477	attP2
Fur1	25837	attP2
LpR2	54461	attP2
mspo	29460	attP2
Ptp61F	32426	attP2
Rbfox1	27286	attP2
RpL23	51818	attP2
RpS27A	35418	attP2
Snmp2	51432	attP2
Ten-a	29439	attP2
Rbfox1 (2)	32476	attP2
Strain	Bloomington Stock #
w;;OK107-GAL4	854
w[1118];201y-GAL4	4440
elav-GAL4 c155	458
