## Supplementary Tables for "Early-life nutrition interacts with developmental genes to shape the brain and sleep behavior in *Drosophila melanogaster*": Table_1.xlsx

### Sheet: Table 1
Table 1. Quantitative genetic analysis of sleep traits on early-life nutrition.
Parameter	Total sleep	Day sleep	Day average bout length	Day bout number	Night sleep	Night average bout length	Night bout number	Latency	Waking activity
sample size (N)	6468	6468	6468	6468	6468	6468	6468	6468	6468
# lines represented	73	73	73	73	73	73	73	73	73
mean (μ)	828.641	322.77	20.288	18.4743	505.871	57.0601	15.0482	39.5841	1.40081
standard error (σX)	3.00796	1.80361	0.209196	0.099518	1.66993	0.778215	0.0866992	0.520608	0.00506081
genetic variance (σ2G)	32467.5	10344.3	44.0424	19.6093	10111.4	901.94	18.2278	575.879	0.075063
genetic standard deviation (σG)	180.187	101.707	6.63644	4.42824	100.555	30.0323	4.2694	23.9975	0.273976
environmental variance (σ2E)	26053.8	10696.2	239.015	44.4487	7925.63	3015.2	30.3905	1177.16	0.090594
environmental standard deviation (σE)	161.412	103.422	15.4601	6.66699	89.026	54.9108	5.51276	34.3098	0.300988
phenotypic variance (σ2P)	58521.3	21040.5	283.058	64.058	18037	3917.14	48.6183	1753.04	0.165657
phenotypic standard deviation (σP)	241.912	145.053	16.8243	8.00362	134.302	62.587	6.97268	41.8693	0.40701
broad-sense heritability (H2)	0.554797	0.491636	0.155595	0.306118	0.560591	0.230255	0.374916	0.328503	0.453123
coefficient of genetic variation (CVG)	21.7449	31.5106	32.7111	23.9697	19.8777	52.6327	28.3714	60.624	19.5584
coefficient of environmental variation (CVE)	19.4791	32.0422	76.2032	36.0878	17.5986	96.2332	36.6339	86.6757	21.4867
cross-sex genetic correlation (rFM) a	0.80 | 0.78	0.76 | 0.75	0.48 | 0.62	0.51 | 0.64	0.83 | 0.81	0.68 | 0.87	0.70 | 0.73	0.88 | 0.82	0.91 | 0.88
cross-food genetic correlation (rNR) b	0.92 | 0.93	0.95 | 0.97	0.98 | 1.00	0.90 | 0.87	0.88 | 0.93	0.91 | 0.89	0.84 | 0.93	0.89 | 0.93	0.98 | 0.97
cross-food interaction coefficient (i2) c	0.08 | 0.07	0.05 | 0.03	0.02 | 0.00	0.10 | 0.13	0.12 | 0.07	0.09 | 0.11	0.16 | 0.07	0.11 | 0.07	0.02 | 0.03
cross-sex broad-sense heritability (H2FM) d	0.56 | 0.51	0.49 | 0.47	0.25 | 0.11	0.32 | 0.27	0.56 | 0.51	0.24 | 0.22	0.37 | 0.37	0.31 | 0.33	0.47 | 0.42
cross-food broad-sense heritability (H2NR) e	0.52 | 0.56	0.47 | 0.50	0.17 | 0.15	0.30 | 0.29	0.51 | 0.57	0.23 | 0.22	0.30 | 0.45	0.30 | 0.36	0.39 | 0.49
Summary statistics over all DGRP genotypes assayed. N, the number of sleep measurements included in the analysis. a cross-sex genetic correlation (rFM) values are for both diets (normal food | restricted food). b cross-food genetic correlation (rNR) values are for both sexes (female | male). c cross-food interaction coefficient (i2) values are for both sexes (female | male). d broad-sense heritab…
