## Supplementary Tables for "Early-life nutrition interacts with developmental genes to shape the brain and sleep behavior in *Drosophila melanogaster*": Table_2.xlsx

### Sheet: Table 2
Table 2. Quantitative genetic analysis of MB morphology traits on early-life nutrition.
Parameter	a-lobe length	a-lobe width	b-lobe length	b-lobe width
sample size (N)	1743	1743	1743	1743
# lines represented	40	40	40	40
mean (μ)	0.401357	0.06475	0.374622	0.067615
standard error (σX)	0.00173503	0.000322866	0.000982638	0.000357687
genetic variance (σ2G)	0.001218	5.7695e-05	0.000164	6.5e-05
genetic standard deviation (σG)	0.0348999	0.00759572	0.0128062	0.00806226
environmental variance (σ2E)	0.004029	0.000124	0.001519	0.000158
environmental standard deviation (σE)	0.0634744	0.0111355	0.0389744	0.0125698
phenotypic variance (σ2P)	0.005247	0.000181695	0.001683	0.000223
phenotypic standard deviation (σP)	0.0724362	0.0134794	0.0410244	0.0149332
broad-sense heritability (H2)	0.232133	0.317538	0.097445	0.29148
coefficient of genetic variation (CVG)	8.69546	11.7308	3.41845	11.9238
coefficient of environmental variation (CVE)	15.8149	17.1977	10.4036	18.5903
cross-food genetic correlation (rNR)	0.73399	0.935956	0.347561	0.815385
cross-food interaction coefficient (i2)	0.27	0.06	0.65	0.18
Summary statistics over all DGRP genotypes assayed. N, the number of morphology measurements included in the analysis.
